# Analysis of *Sp*Cas9 on- and off-target effects in high efficiency multiplex editing in Arabidopsis

**DOI:** 10.64898/2026.09.28.754964

**Authors:** Johannes Stuttmann, Jens Keilwagen, Philipe Ortet, Fang Shiang Lim, Thomas Schmutzer, Christel Llauro, Assane Mbodj, Marie Mirouze, Frank Hartung, Ralf Wilhelm

**Affiliations:** Institute for Biosafety in Plant Biotechnology, Julius Kühn-Institute - Federal Research Centre for Cultivated Plants (JKI), Erwin-Baur-Str. 27, 06484 Quedlinburg, Germany; Aix Marseille Univ, CEA, CNRS, BIAM, UMR7265, LEMiRE (Rhizosphère et interactions sol-plante-microbiote), 13115 Saint-Paul lez Durance, France; Institute of Agricultural and Nutritional Sciences, Martin Luther University Halle-Wittenberg, Karl-Freiherr-von-Fritsch-Straße 4, Halle (Saale) 06120, Germany; Laboratoire Génome et Développement des Plantes, UMR 5096 CNRS/UPVD, Université de Perpignan, Via Domitia, 52 Avenue Paul Alduy, 66860, Perpignan Cedex, France; IRD, EMR IRD-CNRS-UPVD ‘MANGO’, Université de Perpignan, Perpignan, France

**Keywords:** CRISPR/Cas, multiplexing, off-targets, whole genome sequencing, biotechnological safety

## Abstract

RNA-guided nucleases (RGNs), such as Cas9 from *Streptococcus pyogenes* (*Sp*Cas9), are widely used for plant genome editing. Previous surveys for off-targeting, the modification of unintended targets with similarity to the intended target, indicate high specificity of *Sp*Cas9 in plant cells. However, off-targeting has not been assessed for efficiency-optimized editing systems combined with extensive multiplexing, which might increase the likelihood of cleavage at unintended sites. We therefore analyzed *Arabidopsis thaliana* lines that had been extensively mutagenized using zCas9i and up to 29 gRNAs addressing >45 target sites over several rounds of editing. Genomes were sequenced by short- and long-read technologies, and genome-wide variants were catalogued. Our pipeline for variant calling reliably detected RGN-induced mutations at on-targets. When excluding these on-target modifications, variants were detected in edited lines at frequencies similar to those previously reported for spontaneous mutations. In further analyses, we did not find any evidence for an origin of these variants from RGN activity. Our data are thus consistent with high specificity of *Sp*Cas9. In contrast, we detected genomic reorganization events upon editing at two complex loci, *RPP1* and *RPP7*, encompassing multiple homologous genes, and also identified an allele by WGS that had escaped detection by amplicon sequencing. We conclude that, while off-targets may efficiently be avoided by selection of specific gRNAs, on-target modifications may be more extensive than intended, especially at complex loci and/or during multiplexing.
