## Supplementary material for "Analysis of *Sp*Cas9 on- and off-target effects in high efficiency multiplex editing in Arabidopsis": Table S4

### Sheet: Content
Supplemental Table S4: Variants (off-target candidates) detected in genome edited lines
The two sheets list variants that were detected in 12 x mutant lines and lines obtained from consecutive rounds of editing NLR-encoding genes.
Filtering on a specific lines allows to display detected variants with START (FreeBayes, Sniffles2) and STOP (Sniffles2) coordinates.
Coordinates were used to extract genomic regions, which were used as input for the analysis by Levenshtein distance (Table S5).
The sequences of sgRNAs (without PAM) used for editing in respective lines are also provided, as used for comparison in Levenshtein distance.

### Sheet: 12 x mutants
sgRNAs used for generating 12 x mutants:					24	24
1	CAGACACAATAATCCGAAGA
2	AAGACTCCCCAAGTGAGAGA				Off-target candidates (summary)
3	ATGGACTCCTGACAATAACA
4	TGTGGCAAACACGAGAGATT				Chromosome	start	end	1681-2-60	1681-2-97	1681-3-99 (FAN45524)	Variant caller	Variant type
5	AGACAAGCCACCGCAGCATC				Chr1	147621	n/a	n/a	TRUE	TRUE	Freebayes	SNP
6	CTCTAGATGTACTGCTGAAG				Chr1	2296595	n/a	n/a	TRUE	TRUE	Freebayes	SNP
7	TAAGTTCGGGATCAAGTGAC				Chr1	13442624	n/a	n/a	TRUE	TRUE	Freebayes	InDel
8	GACATGCCGAAATAAAACAG				Chr1	18690795	n/a	n/a	TRUE	TRUE	Freebayes	SNP
9	CCCCTTTCTTGTAACACTTG				Chr2	8055312	n/a	n/a	TRUE	FALSE	Freebayes	SNP
10	ATTATCTCGACTGCCTTATG				Chr3	10359934	n/a	n/a	TRUE	TRUE	Freebayes	SNP
11	GGCTGTTTCAAGATCAGTGA				Chr3	14304538	n/a	n/a	FALSE	TRUE	Freebayes	SNP
12	GCTCAAATCGTGCCAGAGAG				Chr3	16440183	n/a	n/a	TRUE	FALSE	Freebayes	InDel
13	GCGTTTGCAGACTCGAGCCG				Chr3	18872118	n/a	n/a	TRUE	FALSE	Freebayes	SNP
14	AAATCCAGAACGCTCAGCGC				Chr3	20144236	n/a	n/a	TRUE	TRUE	Freebayes	SNP
15	ACCTATTACCAAGCAACTTG				Chr4	5306901	n/a	n/a	TRUE	TRUE	Freebayes	SNP
16	ACTTGATTATCCGTTCGACC				Chr4	6253133	n/a	n/a	TRUE	TRUE	Freebayes	SNP
17	GATGCGCGAGGAATGACCTG				Chr5	1108795	n/a	n/a	TRUE	TRUE	Freebayes	SNP
18	TACGTTCACAGATCATGGTA				Chr5	4473661	n/a	n/a	TRUE	TRUE	Freebayes	SNP
19	GGTATTGCTCCCATTTCCGG				Chr5	8037502	n/a	n/a	TRUE	TRUE	Freebayes	SNP
20	AGTATTGCCAGCCGAGAAAG				Chr5	8560056	n/a	n/a	FALSE	TRUE	Freebayes	SNP
21	GAATCTGGCTTCTCTGCAGA				Chr5	10530295	n/a	n/a	TRUE	TRUE	Freebayes	SNP
22	AGTTTACAGGGCGTCAACAA				Chr5	11180933	n/a	n/a	TRUE	TRUE	Freebayes	SNP
23	TGATAGGGCTAAAGAGATGT				Chr5	11836429	n/a	n/a	TRUE	TRUE	Freebayes	SNP	centromeric
24	TTAATCATGGCACTGGCCAA				Chr5	13140347	n/a	n/a	TRUE	FALSE	Freebayes	SNP
					Chr5	16237131	n/a	n/a	TRUE	TRUE	Freebayes	SNP
					Chr3	16440184	16440194	TRUE	n/a	FALSE	Sniffles2	InDel
					Chr4	2902962	2919111	FALSE	n/a	TRUE	Sniffles2	InDel
					Chr5	8873296	8874256	TRUE	n/a	TRUE	Sniffles2	InDel

### Sheet: Dnlr lines
sgRNAs d13nlr line (#1203)				97	97		The TRUE/FALSE attribution is "consecutive" in this table: new variants are attributed "TRUE".
1	TCCTTGAAGGTAAACGTCGG
2	TCAAGAATTCTTGCGATTTA			Off-target candidates (summary)
3	TCAAAATGACCATATAAGAT
4	GGATCCACAAGATTACTAAG			Chromosome	start	end	D13nlr (1203)	d17nlr (1253)	d23nlr (1767)	d32nlr (1933-9)	d32nlr (1943-39)	d32nlr (1943-39-14)	Variant caller	Variant type
				Chr1	888694	n/a	TRUE	FALSE	FALSE	FALSE	FALSE	FALSE	Freebayes	SNP
				Chr1	4362700	n/a	TRUE	FALSE	FALSE	FALSE	FALSE	FALSE	Freebayes	SNP
sgRNAs d17nlr (#1253)				Chr1	6538500	n/a	TRUE	FALSE	FALSE	FALSE	FALSE	FALSE	Freebayes	SNP
1	GATGCGCGAGGAATGACCTG			Chr1	7840015	n/a	TRUE	FALSE	FALSE	FALSE	FALSE	FALSE	Freebayes	SNP
2	TACGTTCACAGATCATGGTA			Chr1	8680485	n/a	TRUE	FALSE	FALSE	FALSE	FALSE	FALSE	Freebayes	SNP
3	TTGATCGACTGGTTGGGCGT			Chr1	8927804	n/a	TRUE	FALSE	FALSE	FALSE	FALSE	FALSE	Freebayes	SNP
4	GGCAACAAACTAGACAAGAA			Chr1	11212342	n/a	TRUE	FALSE	FALSE	FALSE	FALSE	FALSE	Freebayes	SNP
				Chr1	11817700	n/a	TRUE	FALSE	FALSE	FALSE	FALSE	FALSE	Freebayes	SNP
sgRNAs d23nlr (#1767)				Chr1	12513589	n/a	TRUE	FALSE	FALSE	FALSE	FALSE	FALSE	Freebayes	SNP
1	GCCATTCTTACCTGGCACGA			Chr1	12592042	n/a	TRUE	FALSE	FALSE	FALSE	FALSE	FALSE	Freebayes	SNP
2	GCAGCACTCAACAAAATGAG			Chr1	12991433	n/a	TRUE	FALSE	FALSE	FALSE	FALSE	FALSE	Freebayes	SNP
3	CTCTAGATGTACTGCTGAAG			Chr1	16087780	n/a	TRUE	FALSE	FALSE	FALSE	FALSE	FALSE	Freebayes	SNP
4	AGACAAGCCACCGCAGCATC			Chr1	16499211	n/a	TRUE	FALSE	FALSE	FALSE	FALSE	FALSE	Freebayes	SNP
5	AATATTGGATCTCATCTCGT			Chr1	16810895	n/a	TRUE	FALSE	FALSE	FALSE	FALSE	FALSE	Freebayes	SNP
6	GAAGCATTGTTTCCTCTACT			Chr1	17624941	n/a	TRUE	FALSE	FALSE	FALSE	FALSE	FALSE	Freebayes	SNP
7	TGTTGGAGATGTCTACATAG			Chr1	20205381	n/a	TRUE	FALSE	FALSE	FALSE	FALSE	FALSE	Freebayes	SNP
8	TGTTGGAGATGTCTACATAG			Chr1	20704510	n/a	TRUE	FALSE	FALSE	FALSE	FALSE	FALSE	Freebayes	SNP
				Chr1	23215331	n/a	TRUE	FALSE	FALSE	FALSE	FALSE	FALSE	Freebayes	SNP
sgRNAs d32nlr (#1933, #1943)				Chr1	23919689	n/a	TRUE	FALSE	FALSE	FALSE	FALSE	FALSE	Freebayes	InDel
1	ATAGAGAGGAGTAAGTCGAT			Chr1	25573615	n/a	TRUE	FALSE	FALSE	FALSE	FALSE	FALSE	Freebayes	SNP
2	GAGCTCAAAGAAGCTATCAA			Chr2	713671	n/a	TRUE	FALSE	FALSE	FALSE	FALSE	FALSE	Freebayes	SNP
3	ACTGACATAAAGAAACAGAC			Chr2	1057325	n/a	TRUE	FALSE	FALSE	FALSE	FALSE	FALSE	Freebayes	SNP
4	GTTGATACTAAGATGAAGAG			Chr2	1310494	n/a	TRUE	FALSE	FALSE	FALSE	FALSE	FALSE	Freebayes	SNP
5	GTGTTCCTGAGCTTCCGCG			Chr2	1618023	n/a	TRUE	FALSE	FALSE	FALSE	FALSE	FALSE	Freebayes	SNP
6	AAGTACGGATTCCCTTACGC			Chr2	1856630	n/a	TRUE	FALSE	FALSE	FALSE	FALSE	FALSE	Freebayes	SNP
7	GGTGGCTGAGAAAGGTTCTG			Chr2	3857476	n/a	TRUE	FALSE	FALSE	FALSE	FALSE	FALSE	Freebayes	SNP
8	GGACCTATGCATCTTCAAGC			Chr2	4932966	n/a	TRUE	FALSE	FALSE	FALSE	FALSE	FALSE	Freebayes	SNP
9	GAGGCGAATCGATCGGTCCG			Chr2	6923598	n/a	TRUE	FALSE	FALSE	FALSE	FALSE	FALSE	Freebayes	SNP
10	GTCTTTCCGAGCTTCCGCG			Chr2	8551310	n/a	TRUE	FALSE	FALSE	FALSE	FALSE	FALSE	Freebayes	SNP
11	GGCTCCGATTCGGAAAGCAA			Chr2	9565247	n/a	TRUE	FALSE	FALSE	FALSE	FALSE	FALSE	Freebayes	SNP
12	GTCATCCAAGTCATGCATGG			Chr2	11434437	n/a	TRUE	FALSE	FALSE	FALSE	FALSE	FALSE	Freebayes	SNP
13	AAGTGCATTGGTTAGGCATG			Chr2	12286078	n/a	TRUE	FALSE	FALSE	FALSE	FALSE	FALSE	Freebayes	SNP
14	ATGAAGGAATGCATGGACAA			Chr2	15240991	n/a	TRUE	FALSE	FALSE	FALSE	FALSE	FALSE	Freebayes	SNP
				Chr2	17314697	n/a	TRUE	FALSE	FALSE	FALSE	FALSE	FALSE	Freebayes	SNP
				Chr3	2261017	n/a	TRUE	FALSE	FALSE	FALSE	FALSE	FALSE	Freebayes	SNP
				Chr3	7580029	n/a	TRUE	FALSE	FALSE	FALSE	FALSE	FALSE	Freebayes	SNP
				Chr3	10713769	n/a	TRUE	FALSE	FALSE	FALSE	FALSE	FALSE	Freebayes	SNP
				Chr3	11597854	n/a	TRUE	FALSE	FALSE	FALSE	FALSE	FALSE	Freebayes	SNP
				Chr3	12718808	n/a	TRUE	FALSE	FALSE	FALSE	FALSE	FALSE	Freebayes	SNP
				Chr3	13300375	n/a	TRUE	FALSE	FALSE	FALSE	FALSE	FALSE	Freebayes	SNP
				Chr3	16934379	n/a	TRUE	FALSE	FALSE	FALSE	FALSE	FALSE	Freebayes	SNP
				Chr3	20565581	n/a	TRUE	FALSE	FALSE	FALSE	FALSE	FALSE	Freebayes	InDel
				Chr3	22194970	n/a	TRUE	FALSE	FALSE	FALSE	FALSE	FALSE	Freebayes	InDel
				Chr4	135769	n/a	TRUE	FALSE	FALSE	FALSE	FALSE	FALSE	Freebayes	SNP
				Chr4	3372325	n/a	TRUE	FALSE	FALSE	FALSE	FALSE	FALSE	Freebayes	SNP
				Chr4	4772360	n/a	TRUE	FALSE	FALSE	FALSE	FALSE	FALSE	Freebayes	SNP
				Chr4	8001237	n/a	TRUE	FALSE	FALSE	FALSE	FALSE	FALSE	Freebayes	InDel
				Chr4	10400586	n/a	TRUE	FALSE	FALSE	FALSE	FALSE	FALSE	Freebayes	SNP
				Chr4	10604994	n/a	TRUE	FALSE	FALSE	FALSE	FALSE	FALSE	Freebayes	SNP
				Chr4	13468905	n/a	TRUE	FALSE	FALSE	FALSE	FALSE	FALSE	Freebayes	SNP
				Chr4	16428223	n/a	TRUE	FALSE	FALSE	FALSE	FALSE	FALSE	Freebayes	SNP
				Chr5	355471	n/a	TRUE	FALSE	FALSE	FALSE	FALSE	FALSE	Freebayes	SNP
				Chr5	795642	n/a	TRUE	FALSE	FALSE	FALSE	FALSE	FALSE	Freebayes	InDel
				Chr5	796263	n/a	TRUE	FALSE	FALSE	FALSE	FALSE	FALSE	Freebayes	SNP
				Chr5	796299	n/a	TRUE	FALSE	FALSE	FALSE	FALSE	FALSE	Freebayes	SNP
				Chr5	1848991	n/a	TRUE	FALSE	FALSE	FALSE	FALSE	FALSE	Freebayes	SNP
				Chr5	6349093	n/a	TRUE	FALSE	FALSE	FALSE	FALSE	FALSE	Freebayes	SNP
				Chr5	8227668	n/a	TRUE	FALSE	FALSE	FALSE	FALSE	FALSE	Freebayes	SNP
				Chr5	10913045	n/a	TRUE	FALSE	FALSE	FALSE	FALSE	FALSE	Freebayes	SNP
				Chr5	11818794	n/a	TRUE	FALSE	FALSE	FALSE	FALSE	FALSE	Freebayes	SNP	centromeric
				Chr5	15716080	n/a	TRUE	FALSE	FALSE	FALSE	FALSE	FALSE	Freebayes	SNP
				Chr5	18718212	n/a	TRUE	FALSE	FALSE	FALSE	FALSE	FALSE	Freebayes	InDel
				Chr5	20686207	n/a	TRUE	FALSE	FALSE	FALSE	FALSE	FALSE	Freebayes	SNP
				Chr5	22441020	n/a	TRUE	FALSE	FALSE	FALSE	FALSE	FALSE	Freebayes	SNP
				Chr5	25742156	n/a	TRUE	FALSE	FALSE	FALSE	FALSE	FALSE	Freebayes	SNP
				Chr5	25810983	n/a	TRUE	FALSE	FALSE	FALSE	FALSE	FALSE	Freebayes	SNP
				Chr1	12096410	n/a	FALSE	TRUE	FALSE	FALSE	FALSE	FALSE	Freebayes	InDel
				Chr1	22261328	n/a	FALSE	TRUE	FALSE	FALSE	FALSE	FALSE	Freebayes	SNP
				Chr2	7878852	n/a	FALSE	TRUE	FALSE	FALSE	FALSE	FALSE	Freebayes	SNP
				Chr2	10207407	n/a	FALSE	TRUE	FALSE	FALSE	FALSE	FALSE	Freebayes	InDel
				Chr3	13128869	n/a	FALSE	TRUE	FALSE	FALSE	FALSE	FALSE	Freebayes	SNP
				Chr3	23389114	n/a	FALSE	TRUE	FALSE	FALSE	FALSE	FALSE	Freebayes	SNP
				Chr4	385293	n/a	FALSE	TRUE	FALSE	FALSE	FALSE	FALSE	Freebayes	SNP
				Chr5	956810	n/a	FALSE	TRUE	FALSE	FALSE	FALSE	FALSE	Freebayes	SNP
				Chr2	5384591	n/a	FALSE	FALSE	TRUE	FALSE	FALSE	FALSE	Freebayes	SNP
				Chr3	16458422	n/a	FALSE	FALSE	TRUE	FALSE	FALSE	FALSE	Freebayes	SNP
				Chr3	20225476	n/a	FALSE	FALSE	TRUE	FALSE	FALSE	FALSE	Freebayes	SNP
				Chr4	3105106	n/a	FALSE	FALSE	TRUE	FALSE	FALSE	FALSE	Freebayes	SNP
				Chr2	8009529	n/a	FALSE	FALSE	FALSE	TRUE	FALSE	FALSE	Freebayes	SNP
				Chr2	15683827	n/a	FALSE	FALSE	FALSE	TRUE	FALSE	FALSE	Freebayes	SNP
				Chr3	13894625	n/a	FALSE	FALSE	FALSE	TRUE	FALSE	FALSE	Freebayes	SNP
				Chr3	19577234	n/a	FALSE	FALSE	FALSE	TRUE	FALSE	FALSE	Freebayes	SNP
				Chr3	21517068	n/a	FALSE	FALSE	FALSE	TRUE	FALSE	FALSE	Freebayes	SNP
				Chr4	5658141	n/a	FALSE	FALSE	FALSE	TRUE	FALSE	FALSE	Freebayes	SNP
				Chr5	956624	n/a	FALSE	FALSE	FALSE	TRUE	FALSE	FALSE	Freebayes	InDel
				Chr5	6074197	n/a	FALSE	FALSE	FALSE	TRUE	FALSE	FALSE	Freebayes	SNP
				Chr1	21669180	n/a	FALSE	FALSE	FALSE	FALSE	TRUE	FALSE	Freebayes	SNP
				Chr2	215585	n/a	FALSE	FALSE	FALSE	FALSE	TRUE	FALSE	Freebayes	SNP
				Chr3	12932456	n/a	FALSE	FALSE	FALSE	FALSE	TRUE	FALSE	Freebayes	SNP
				Chr3	14865050	n/a	FALSE	FALSE	FALSE	FALSE	TRUE	FALSE	Freebayes	SNP
				Chr4	3762450	n/a	FALSE	FALSE	FALSE	FALSE	TRUE	FALSE	Freebayes	SNP
				Chr5	13409445	n/a	FALSE	FALSE	FALSE	FALSE	TRUE	FALSE	Freebayes	SNP
				Chr5	13918431	n/a	FALSE	FALSE	FALSE	FALSE	TRUE	FALSE	Freebayes	SNP
				Chr4	8001238	8001250	FALSE	FALSE	TRUE	FALSE	FALSE	FALSE	Sniffles	Deletion	variant also called in 1943-39-14. Set to "FALSE", as variant not new
				Chr5	949444	951187	FALSE	FALSE	TRUE	FALSE	FALSE	FALSE	Sniffles	Deletion	variant also called in 1943-39-14. Set to "FALSE", as variant not new
				Chr5	16572634	16572680	FALSE	FALSE	TRUE	FALSE	FALSE	FALSE	Sniffles	Deletion	This variant is not called in 1943-39-14
				Chr5	25267668	25268193	FALSE	FALSE	TRUE	FALSE	FALSE	FALSE	Sniffles	Deletion	variant also called in 1943-39-14. Set to "FALSE", as variant not new
