## Supplementary material for "Analysis of *Sp*Cas9 on- and off-target effects in high efficiency multiplex editing in Arabidopsis": Table S5

### Sheet: Content
Supplemental Table S5: Homology search between variant-containing genomic regions and sgRNAs using Levenshtein distance
Genomic regions surrounding variants (Table S4) were extracted, and compared to sgRNA sequences using the Levenshtein distance.
Worksheets contain analysis for indicated lines.

### Sheet: 12 x mutants
			24	24
chr	Variant type	Variant caller	start	end	query length	guideRNA	strand	cost	alignment cand	alignment guide
Chr1	SNP	Freebayes	147621	147621	102	guide_1	rc	7	TGGAATCCTCCCAGCTATTAAATCCCACCTTTACAAACAAACA-AACTAATCTTCA-ATTCCCTTATTAAAATCACATATATTGAAAGATTTAACCAAAAAA	#-------------------------------------CAGACACAA-TAATCCGAAGA--------------------------------------------
Chr1	SNP	Freebayes	2296595	2296595	103	guide_2	rc	6	TACCTTATGATTTAAGAC-CGACC--GAGAGAGACATGAGTATTCATGGGAAAGTGTACTCTGGTTGGCTTGTTGTACAAAAAGAAAAGTTTTTTCTGTCGAA	#-------------AAGACTC-CCCAAGTGAGAGA---------------------------------------------------------------------
Chr1	InDel	Freebayes	13442624	13442624	103	guide_9	rc	6	TCAAGAACACTAGTAGTTCCAATATGCGTGGCCCTC-TT-TTGTTGCACTT-TAACTTGTTTGCCTTGGCTGCAAGTTTTGCAGACAACACTTGTACTGCCTT	#--------------------------------CCCCTTTCTTGTAACACTTG---------------------------------------------------
Chr1	SNP	Freebayes	18690795	18690795	102	guide_11	fwd	5	GGAAAGGCAAAGAGAGAGGCGTTGCGTCAGCGAAGGGTAAGCAGGTGAC-GTGTCAAG-TCACGTGACCACAATCTGAGAGAGAGACCAAAACGCGGAGAAC	#----------------------------------------------GGCTGTTTCAAGATCA-GTGA-----------------------------------
Chr2	SNP	Freebayes	8055312	8055312	105	guide_6	fwd	7	ACACAATTTAAATATATGTTTTAGTTCAATT-T-TATATGTA-TAC--AAGCTTATATAAGATCCAACCGATCCAATAAAAACTTAAAACTTATAAGATTTAATT	#-------------------------------CTCTAGATGTACTGCTGAAG------------------------------------------------------
Chr3	SNP	Freebayes	10359934	10359934	102	guide_15	fwd	6	ATCACCAAAGCCCTAAAGACGAC-TATTTTCAAGTAACAT-TTAGTCCATACTATTAAGCTATTTAAGCAATTTTTAAAAATTTAATCTTTGTGATCAAACA	#---------------------ACCTATTACCAAGCAACTTG-------------------------------------------------------------
Chr3	SNP	Freebayes	14304538	14304538	101	guide_15	rc	5	AATTCAATTCGATAGAAACCAATCAAAGCGA-TACCAAACCACTTGTATCAAACTTTCTTTTGATTTAAAAGAGTATTATTAAAACAAAAAATTAATAACA	#--------------------------ACCTATTACCAAGCAACTTG-------------------------------------------------------
Chr3	InDel	Freebayes	16440183	16440183	105	guide_6	rc	6	AATTCTTATACAAACACATATTTAATGTCCACGCGCTAATGACCATATGGTCATATTCTCATGGCATCAAC-CTA-TTGT-CT--TGAAGATAAAATATCTCTAC	#----------------------------------------------------------------------CTCTAGATGTACTGCTGAAG---------------
Chr3	SNP	Freebayes	18872118	18872118	101	guide_24	rc	5	AAATTTTAAGTTATCATCAATTTTGGAATGTCTAAGGTGAAAAACCTAAACCACTAAAATAAAATAAAATTTCTTTAATGATGGGA-TGGATAAGTTGTGG	#--------------------------------------------------------------------------TTAATCATGGCACTGGCCAA-------
Chr3	SNP	Freebayes	20144236	20144236	107	guide_4	fwd	7	ATAATGATTAAGAGACTATGTGTATATGTGTGTTTATAAT-TGG-A--CA-GA-AG-TTAAATCATAATAAAATATCATTATTTATTTTTTTTAGAAACTTTTTGAA	#---------------------------------------TGTGGCAAACACGAGAGATT------------------------------------------------
Chr3	InDel	Sniffles2	16440184	16440194	115	guide_6	rc	6	ATAATTCCAGAAATTCTTATACAAACACATATTTAATGTCCACGCGCTAATGACCATATGGTCATATTCTCATGGCATCAAC-CTA-TTGT-CT--TGAAGATAAAATATCTCTA	#---------------------------------------------------------------------------------CTCTAGATGTACTGCTGAAG--------------
Chr4	SNP	Freebayes	5306901	5306901	104	guide_1	fwd	6	GGTACTGATCTTTTGATTAAACTGTGTTTCAACAAACTTTTGGAACTTGCAGA-A-AGTAAT--GTAGAAATCAGCCTTGCATTTCAAAGGATAAAACCAGCAA	#-------------------------------------------------CAGACACAATAATCCGAAGA-----------------------------------
Chr4	SNP	Freebayes	6253133	6253133	101	guide_7	rc	6	GATATATTATTTATCAAAATTTTATGACAATAACGAAAAGACTATATTGCGTATTACTTTGTATTTCATATGATAATTTTGTG-TAAAGTTACAAAAATAG	#-------------------------------------------------------------------------TAAGTTCGGGATCAAGTGAC--------
Chr4	InDel	Sniffles2	2902962	2919111	16250	guide_10	fwd	4	ATTGGGGAAGATTGAGACTCAGCTGGCAGATTGGGCGCACGTGGGTGACTATCCATGGAGACCCGGAGTTGTGCAGAGAACAAGTATCATTCCGCACCATGGAAAAGGAGATCAAACATGCAGATGAAGCCTATTTGCTGGAATTGGCTACACTGTTTGAGAGTGATGAACAGCAGAAACCAAAGGAAGTGACGCCGGTTCTGCAACGTGTTCTGGATCAACACCAGACTGTTTTTTAAATGCCACAGGCCTTGCCTCCCAAGAGAAACAGGGAACATGCGATTACATTGGAAAAAGGTACCTCACCAATCAACTTGAGACCTTATAGATACTCTTATGAACAGAAAAATGAGATAGAGAAGCTCATTAGGGAAATGCTAGCAGCTCAAATAGATACTC…	#--------------------------------------------------------------------------------------------------------------------------------------------------------------------------------------------------------------------------------------------------------------------------------------------------------------------------------------------------------------------------------------------------------------…
Chr5	SNP	Freebayes	1108795	1108795	103	guide_4	fwd	6	ATTATACCTAAAATTTATAGTAAGAGACT-TG-CAAAAATGATAG-TTTTAGGCGCCAAATACTCAGTGTCGGTTTTAAGGGTGTGTCAGAGGAGCAAAAGCA	#----------------------------TGTGGCAAACACGAGAGATT-------------------------------------------------------
Chr5	SNP	Freebayes	4473661	4473661	102	guide_3	fwd	5	ATCTCCTCTTCTCTTCTCTTAAGATCAGATTGTAAACTCAGTAATCCTTCCGTCTCCACTTCTCTA-GCACTCCTCATCAATA-CAATATCACCATGAACCA	#-----------------------------------------------------------------ATGGACTCCTGA-CAATAACA----------------
Chr5	SNP	Freebayes	8037502	8037502	104	guide_21	rc	6	TTGTAAACCAACACGATTTTTTGGTAAAAAAAATAATAATTAAATAACTTGAATTTTGC-TCTC--CA-AATTTTTAAGGATAAATTCGTCTATTCACATGACC	#--------------------------------------------------GAATCTGGCTTCTCTGCAGA----------------------------------
Chr5	SNP	Freebayes	8560056	8560056	103	guide_1	rc	7	CCTATATTTTATTAGTTATAGAAATTTTAATTCATTAAATAAATACAAAAAATTAAAATTATTAACATAAATATATAA-CC-AA-AAAAAATATTTACTATAT	#-----------------------------------------------------------------CAGACACA-ATAATCCGAAGA-----------------
Chr5	SNP	Freebayes	10530295	10530295	105	guide_9	fwd	7	TTTGTAAATACTTTTTAATTATTATGGGAAGAAGAAAAAATAAAATTTTCTATATA----TTTATTTTAACA-TTGTATTTGAAGCTTTTAAAAATAAGAAAAAA	#--------------------------------------------------------CCCCTTTCTTGTAACACTTG-----------------------------
Chr5	SNP	Freebayes	11180933	11180933	103	guide_2	rc	5	ACGCTAGCCCAGAATTCAATCACGACCTGGGATGAGTGCAAAAAGGCCTTCTTGGCAAAATTCTTCTCCAACTCTAGAACTGCAAGACTCCGGAA-T--GAGA	#-----------------------------------------------------------------------------------AAGACTCCCCAAGTGAGAGA
Chr5	SNP	Freebayes	11836429	11836429	104	guide_10	fwd	6	CCGTCTCTCGTTTCACTCGACCACTTCACACTTTGCCTCAACATCTTCGCCGGAGTTTCTCGCCATTGTC-CG--TGC-TTCTGTCATCTCCGTTCACTCGACC	#----------------------------------------------------------------ATTATCTCGACTGCCTTATG--------------------
Chr5	SNP	Freebayes	13140347	13140347	106	guide_1	rc	6	TTATATAATTGAGTTGTAGTTCTAATTATAAAATTTTTAA-A-A-AC-ATAATCC-AA-ATTTGGATTTTTATTTACTTAACCAATAAAGAAAACTTTATTACCAG	#----------------------------------------CAGACACAATAATCCGAAGA----------------------------------------------
Chr5	SNP	Freebayes	16237131	16237131	104	guide_1	fwd	6	TCTGTTCAAATTTGGTTTAAGTCGGAATTGTAAATCGATTTACAGTTCTATAAATTTTGCCGACCAAAAAAGGCAAA-ACAA-AA-CAGA-GAAAGAGAAGGAT	#-------------------------------------------------------------------------CAGACACAATAATCCGAAGA-----------
Chr5	InDel	Sniffles2	8873296	8874256	1064	guide_10	rc	5	TACGCATTATATCTATCCAACTCAGTCCATGGCTCCGAGCGTAATGCCTTATCCATAAGTCGCCGTAAAAGCTAACTAACTCGACGTCTCGACATTGAAGAAAAAAGAATGGGTAACTTAAAAAGAATATATAAAAATAATGGGAAGAATTATAGAAGAATCAAAATAATTAATAAACCCACCATATTGTCTCGGGGAATGGTAAAGAAAAACTGACGAACACAAAAGAAAAGAGAGAATCTATTCGATTATCTTTGGGAAATGCTTCCATGCATCATCACTTATCTCCCCCTTCTCCAAAGTTCTAGATGTCATATGATTTCCCCACGTCTTTTATTTAGGATGATACAATTATCT--A-TGCATT-TGATCATTCGCAAGGACGATTAGCTGAATTC…	#--------------------------------------------------------------------------------------------------------------------------------------------------------------------------------------------------------------------------------------------------------------------------------------------------------------------------------------------------------------ATTATCTCGACTGCCTTATG----------------------------…
sgRNAs used for generating 12 x mutants:
1	CAGACACAATAATCCGAAGA
2	AAGACTCCCCAAGTGAGAGA
3	ATGGACTCCTGACAATAACA
4	TGTGGCAAACACGAGAGATT
5	AGACAAGCCACCGCAGCATC
6	CTCTAGATGTACTGCTGAAG
7	TAAGTTCGGGATCAAGTGAC
8	GACATGCCGAAATAAAACAG
9	CCCCTTTCTTGTAACACTTG
10	ATTATCTCGACTGCCTTATG
11	GGCTGTTTCAAGATCAGTGA
12	GCTCAAATCGTGCCAGAGAG
13	GCGTTTGCAGACTCGAGCCG
14	AAATCCAGAACGCTCAGCGC
15	ACCTATTACCAAGCAACTTG
16	ACTTGATTATCCGTTCGACC
17	GATGCGCGAGGAATGACCTG
18	TACGTTCACAGATCATGGTA
19	GGTATTGCTCCCATTTCCGG
20	AGTATTGCCAGCCGAGAAAG
21	GAATCTGGCTTCTCTGCAGA
22	AGTTTACAGGGCGTCAACAA
23	TGATAGGGCTAAAGAGATGT
24	TTAATCATGGCACTGGCCAA

### Sheet: D13nlr
			66	66
chr	variant type	variant caller	start	end	query length	guideRNA	strand	cost	alignment cand	alignment guide
Chr1	SNP	Freebayes	888694	888694	105	guide_2	fwd	6	AAATGTTAAAAGTTTAAATTATGTGTAAACTATATTGAACATAACACATCTCTT-AAGGATT-TTG-GAT--ATTTTTTTAAATCCGGTTAGATTTAACAACGTC	-----------------------------------------------------TCAAGAATTCTTGCGATTTA--------------------------------
Chr1	SNP	Freebayes	4362700	4362700	102	guide_2	rc	7	GGTTCACCAGTCAGAAGTTTCATGGGATGCAACTTTAGACCCTGCTTCATATTTCAAGATTGGTCAGGTAATATC-T-CGAACTATCGTAAACACTGCTAAG	---------------------------------------------------------------TCAAG-AAT-TCTTGCGATTTA-----------------
Chr1	SNP	Freebayes	6538500	6538500	104	guide_1	rc	6	TGAGTGTGTTATTCCATTG-AGATAAA-G--GGTTCTTTATATAGGAGTACAAGGAAAAGGGTAAAACCCTAGAAACATCTAGATGATGGGCTTAGATGATGGG	------------TCC-TTGAAGGTAAACGTCGG-----------------------------------------------------------------------
Chr1	SNP	Freebayes	7840015	7840015	103	guide_3	rc	6	TTGATGTGGTATGTCCTGGTGAATTGTTTTGTTCCATTACGTTTGTTTTTTTCTTTTCAAATTGA-GAT-TATG-TGTGTGTTTACTTTGTCTGATTTTGGAT	--------------------------------------------------------TCAAAATGACCATATAAGAT---------------------------
Chr1	SNP	Freebayes	8680485	8680485	103	guide_3	rc	5	TCTCAAACCAAAATTATTAAAATTAACCGTATTTTA-CAACAT-A-TATATAAGATAATGAAAAGAATAATTACCGGATTTGCCTCCACCACCGCCCTTGCTT	------------------------------------TCAAAATGACCATATAAGAT-----------------------------------------------
Chr1	SNP	Freebayes	8927804	8927804	106	guide_1	fwd	7	GCTTACGCCAACGCTTCCTAAGTCTTCTCGAGGAAATGATGTTGCGGATCTCACGATCGACGAG-C-TTGAAGATAA-C-T-G-CAGGAGCTAGGCGAAGAGAGTT	----------------------------------------------------------------TCCTTGAAGGTAAACGTCGG----------------------
Chr1	SNP	Freebayes	11212342	11212342	103	guide_2	fwd	6	TATTTCAAAACCAATTGCTATAAAGTAAATTGATTAATATTTTT-AT-ACTCTCTT-CGATTTATAATATAAGTTGTTTTGGACCAATTTTTTTGTTTTACAA	-------------------------------------------TCAAGAAT-TCTTGCGATTTA---------------------------------------
Chr1	SNP	Freebayes	11817700	11817700	104	guide_1	rc	8	CCCATCTGGATTTTCTAAAGTTGGGTTTTTGGTGGGCGGGTTTATT--TTG--GGTTTAGGTAGGGCTGGACTTTTTTACCCACCACGACATCTCTATTCGTTA	---------------------------------------------TCCTTGAAGGTAAACGTCGG---------------------------------------
Chr1	SNP	Freebayes	12513589	12513589	102	guide_3	rc	6	TAACATGTTGGCGATCTACTAGATCATCTAAATCCCCTTAATGAGAAACCCTAAACTTTAAAAATGAAC-TACTCAGA-CATGGAGATTGAAACAAACAACA	----------------------------------------------------------TCAAAATGACCATA-TAAGAT-----------------------
Chr1	SNP	Freebayes	12592042	12592042	103	guide_3	fwd	6	CTAGAA--AAACATAAC-ATATATGATAAATGCCGAGAAGGGGTACGCAAACCTGAAACAGAAACAAACAAGGCCGAGGCCCGAAACAAGAGGACGCAGCCCC	------TCAAA-ATGACCATATAAGAT----------------------------------------------------------------------------
Chr1	SNP	Freebayes	12991433	12991433	101	guide_1	fwd	7	CAAAAAAGATGGAATCAATGTCAACGACTGACCGCGTTGTCCGTAACAACAAGAGATTACCACAGTCTAGATATTCTCCTT-ACATTTTAAGGTCAGAACT	----------------------------------------------------------------------------TCCTTGA-AGGTAAACGTCGG----
Chr1	SNP	Freebayes	16087780	16087780	104	guide_4	fwd	7	GAACTGGAGGCTGCAGCTTCTGCTGTCTCTGATGGCACTTCACGACCTCGGGATCTCACA-G-T-AG-ATGAGTATACAGCCATCTTTCTCGAGGTAAGATGTT	--------------------------------------------------GGATC-CACAAGATTACTAAG---------------------------------
Chr1	SNP	Freebayes	16499211	16499211	104	guide_3	rc	6	TCAAATACAAAAGAGAGTGGTAATGACTACAATGAGATTACACAATTTCATAA--A-CA-ATACAGATTGGGAGCCTGAGTTAGATGACAAAGAAGCAAATGAT	-----------------------------------------------TCAAAATGACCATATA-AGAT------------------------------------
Chr1	SNP	Freebayes	16810895	16810895	103	guide_3	rc	6	TTTTGATATCAGTATCTTTTGACTAGCATTTCCTGACTGGTCGCATTTGCCAAAAGCAAGAAAAAAAAATATATATCTATT--AAATAAACATTATAA-ATAA	--------------------------------------------------------------------------------TCAAAATGACCA-TATAAGAT--
Chr1	SNP	Freebayes	17624941	17624941	103	guide_2	fwd	7	AAGATGCATCTGTTTCTCA-GAAATT-TTA-GAGTGAAAATAGATAGAGGTGCAGAAAAGGTCTGAAAAAAAAAAAAAAAACAAAAATGAAGCTGAGGGAAGT	----------------TCAAGAA-TTCTTGCGATTTA------------------------------------------------------------------
Chr1	SNP	Freebayes	20205381	20205381	105	guide_2	fwd	6	T---GA-T-CTTTCGATTTAATGTCGTACTAGATTTAAACCCGCGGTATACCGCGGGGACAATTTATTTTCTTAAAGTTAGTATATATAAAAGTTTACAAATTGT	TCAAGAATTCTTGCGATTTA-------------------------------------------------------------------------------------
Chr1	SNP	Freebayes	20704510	20704510	104	guide_3	fwd	7	TATTTATGTTTTAAAACCGATGCATTCAACTTTATTTTATATGAACA-GAC-AT-TAT-ATAAAATAATTTGTAAATAGTAATACATAAACCCGCACGTAGTGC	-----------------------------------------TCAAAATGACCATATAAGAT-------------------------------------------
Chr1	SNP	Freebayes	23215331	23215331	102	guide_3	rc	6	ATGTATGAGACAATTGTTAAAAAACTGAAGTTGTAACCCCTATT-AAAA-CAGCATATTAATATTATTTAAAATTTTATAAATATTGATTCAAATACATCCA	-------------------------------------------TCAAAATGACCATA-TAAGAT--------------------------------------
Chr1	InDel	Freebayes	23919689	23919689	102	guide_1	rc	7	TTCAACGAACAAAACACATGTATACATAGAAAGAAACGCAAATACGCAGATATAATAAATGGCGACTGGTCGATACATCGTTG-AGGTTGA-GAAGGGAAAG	-----------------------------------------------------------------------------TCCTTGAAGGTAAACGTCGG-----
Chr1	SNP	Freebayes	25573615	25573615	103	guide_2	fwd	5	CTTAGTAGAAAGTTTTGTAAGAGTTAGCATAACTCACGTTACAACGATTTATTAGTCTAA-AATT-TTGCAATTT-TGAGGTCTAACTTTATATCAGGGATAT	-------------------------------------------------------TC-AAGAATTCTTGCGATTTA---------------------------
Chr2	SNP	Freebayes	713671	713671	103	guide_2	rc	7	CGTTTTATACCTCAACAAAAAATTGACTTCTAATTTAATCTATAATT-TAT-CG-TTGACTTCTAATTTAACCTATAATTTATCGTTAACCCGACCAAATCGA	--------------------------------------TCAAGAATTCT-TGCGATTTA--------------------------------------------
Chr2	SNP	Freebayes	1057325	1057325	102	guide_3	fwd	6	AAAAACTGATTTTATTTGATAAGATTTTAAAATTAACTTGATCTTTTTCATCATAATTTTCTCAGAATTA--ATATACACATGTAACACAGAGTTACAGATA	-------------------------------------------------------------TCAAAATGACCATATA-AGAT--------------------
Chr2	SNP	Freebayes	1310494	1310494	104	guide_3	rc	6	ACCTCCCATGGGCCCACCCCTATCTGACGGTCAGTGCGCTACGTCTGGCAGGCTTTCAAGACTTGTTACCGACCCTA-C-AAATCACCACAT--GATCTTTCCC	-----------------------------------------------------------------------------TCAAAATGACCATATAAGAT-------
Chr2	SNP	Freebayes	1618023	1618023	102	guide_2	rc	6	ATCTCTCATAAGTATTTATTAATTTTCGGTTTTAATATCCTGTAAAAAAAATCGATTTCAATAAAATGAATTAATCATCCTG-ATT-TTTCGTTTTAAATCA	-----------------------------------------------------------------------------TCAAGAATTCTTGCGATTTA-----
Chr2	SNP	Freebayes	1856630	1856630	102	guide_3	rc	6	AAATACGATTAATATATGCAATTTAAAGATACAAATCTATATAAAAGGAAGTACTTAACGTTTTGTGTATCTATT-AATATAACAATAT-ATATATATATAT	--------------------------------------------------------------------------TCAAAATGACCATATAAGAT--------
Chr2	SNP	Freebayes	3857476	3857476	101	guide_3	fwd	5	GATGCAAACATGATCATTATAAG-TCAGATTCAAGTTCAAATTGACAGGAAACGGTGTCATGACATGCATCGAGTGGTTTCTATAAAACATGGTGCGGTTT	--T-CAAA-ATGACCAT-ATAAGAT----------------------------------------------------------------------------
Chr2	SNP	Freebayes	4932966	4932966	105	guide_2	rc	7	ATGATAACTATCGTCATGATGATAGTTATCAGAATGTGGAAGAACCGGTCCGTAACCATTCAAAT-AAG--TTC-TACGACTT-GTTAGAAGGTGCAAATAATCC	----------------------------------------------------------------TCAAGAATTCTTGCGATTTA---------------------
Chr2	SNP	Freebayes	6923598	6923598	104	guide_2	fwd	6	AAATAAAACCTGTTCTATAATTTATTTACCCGTCCTGTGAATTTTTTTTAAAGTAGTAATTTTTAAAATTT-AAGAATTATTT---TTTATATATAAAAGTTTT	----------------------------------------------------------------------TCAAGAATTCTTGCGATTTA--------------
Chr2	SNP	Freebayes	8551310	8551310	104	guide_1	fwd	7	GGGTCCTGGTTTCCGTAGCTTACCAACTACACCGACCCGACCTGGTTTTATGAACATTTGGGAGAATGG-C-TTGGAGGAAGAAC--CGGCGATGGAACGGGTC	---------------------------------------------------------------------TCCTTGAAGGTA-AACGTCGG--------------
Chr2	SNP	Freebayes	9565247	9565247	105	guide_3	rc	6	TTTTTT-GAAATG-CCA-A-AAG-TTATTATATAATAGATGAACAAAGTTTTTTTTAAAATATAGTTATAATTTTAAAACGTACGGGATAAATTAAAAGATCACT	-----TCAAAATGACCATATAAGAT--------------------------------------------------------------------------------
Chr2	SNP	Freebayes	11434437	11434437	103	guide_2	rc	6	CAAATTTTAAAGAAACACAATGATGGCTTTGATCTTATTCTTGGAGCTGATATCTATATCCTTATGTTCGTT-AACGAATTCTT--TATCTATCCGCTAGGAC	-----------------------------------------------------------------------TCAA-GAATTCTTGCGATTTA-----------
Chr2	SNP	Freebayes	12286078	12286078	102	guide_3	rc	6	AAAACGAATGTATCAAGATTTA-CA-AGAAGATTAGAGGATCAATCATGGTTAAAGCGTTGAGTAACTTAGGGTTTGAGAATCTAAGTTTTGGCAAGATTCA	------------TCAA-AATGACCATATAAGAT---------------------------------------------------------------------
Chr2	SNP	Freebayes	15240991	15240991	101	guide_2	rc	6	TGTAAGTACTCCAGCGCAAGGAGGATTTCTGCTACATAGAACCTGTCAACAATATCAT-CAATTTTACTGTATATTATTACCACTGAATTTTCTAACCAAC	---------------------------------------------TCAAGAAT-TCTTGCGA-TTTA----------------------------------
Chr2	SNP	Freebayes	17314697	17314697	104	guide_2	fwd	6	GGTTCCATAGACAAAACAACAAGACTTTCCTCGGAATCTTCATGA-T-CTTG-G-TTCTAAGCTGTATACCAGGTAGAACCAATCTTTGTTCCAATCATTCTGT	---------------------------------------TCAAGAATTCTTGCGATT-TA--------------------------------------------
Chr3	SNP	Freebayes	2261017	2261017	101	guide_3	fwd	6	AAAGTGCCTAAACGTGTCATATTG-CCTTTTAATGATTGTGTTTGTCAAACTTGACGAAGCCCAAACCTTTCGGAGCCCACTTGCATACAATCCCTTATTC	----------------TCAAAATGACCATATAA-GAT----------------------------------------------------------------
Chr3	SNP	Freebayes	7580029	7580029	102	guide_3	rc	6	TCAATGTATTATTATAATAAAAGAATTGCTAGTTGGACAAAAACAATGAGGATCAAATCAAAATTA-TATTACAA-ATAAAGTTTCCCTAGAGATGCTATTT	---------------------------------------------------------TCAAAATGACCA-TATAAGAT------------------------
Chr3	SNP	Freebayes	10713769	10713769	106	guide_1	rc	7	TTTGTACCTGCATTGGACATCTGATAATCCTACAACTCTGGTTTAGT--TT---GG-AAAGGTCGGTTAGATTTACATGTCCATGCTTAATTTTGACTTTCACACT	----------------------------------------------TCCTTGAAGGTAAACGTCGG----------------------------------------
Chr3	SNP	Freebayes	11597854	11597854	103	guide_3	fwd	5	GTCAATCTCTCGAGCATGGACTTATCAAACTGACGA-A-AAGA-ATCTATTGGACTCAAAGATGACATGCAAATAAGTAGTTCAGAATTCAACTCATCAAAGC	------------------------TCAAAATGACCATATAAGAT-----------------------------------------------------------
Chr3	SNP	Freebayes	12718808	12718808	103	guide_1	fwd	6	CTGACAAGGATCACATTACGATATGAATTTCTGAGCATCCCGAAACATTGTAGGCTACCAAAAAACTGCTTGAAG--AA-CTTTGGATACTGTCTTGAAGGTT	------------------------------------------------------------------TCCTTGAAGGTAAACGTCGG-----------------
Chr3	SNP	Freebayes	13300375	13300375	104	guide_4	rc	5	TGTCTCCGAGCAAAACAATGTAGGAGAAACAAATAAT-GATCCACAAGA--ACGAA-ATCAAGTTCAGGATTATTTTGATTGCAGGTACTTTTCATTATTTTAT	-------------------------------------GGATCCACAAGATTACTAAG-----------------------------------------------
Chr3	SNP	Freebayes	16934379	16934379	101	guide_3	fwd	6	TACATTT-ATAATCAACATTTAATATGTTTTCTTAATATATGTGTTTTTCCTAAACAATCAAACAAAAAAGAACAGAGGGAGTATATATTAACGGAAAACA	------TCAAAATGACCATATAAGAT---------------------------------------------------------------------------
Chr3	InDel	Freebayes	20565581	20565581	103	guide_2	rc	6	GTAGTCGGCGCCGGAGCCAGGAAACTCTGCTCTCCATTTCAATTTATCATTCCATGTCGGATTTCTACCTCCA-TCTTCTT-C-ATTTAAGTAAACAAAAAAG	---------------------------------------------------------------------TCAAGAATTCTTGCGATTTA--------------
Chr3	InDel	Freebayes	22194970	22194970	103	guide_3	rc	5	AAGTGAAGAAACATCATTAGCCAAAAACAGAACCATCAGAAATG-TC-TATAAG-TTCAAAACATTATCATGCATCAAGATCATGTGGCAAATACATACCAGG	-----------------------------------TCA-AAATGACCATATAAGAT-----------------------------------------------
Chr4	SNP	Freebayes	135769	135769	105	guide_3	fwd	5	TTTTATTTCAGAGATACAAAT-AAAATGA---TATAAGA-GTACACTGTTTTGCGGAGTATCATAATCTGAATTAATTTTAATAATTCAAAATATCTTTTAATAT	--------------------TCAAAATGACCATATAAGAT-----------------------------------------------------------------
Chr4	SNP	Freebayes	3372325	3372325	106	guide_1	fwd	7	AAGGATTAATTAAATATAATAACAGTGCTTCGTTGATCTCTTCATCAC-CCTTGAAGATAA---TC--CTTTTATGACTCTGTTTTGTTATTTAAATTTTTTTCTC	------------------------------------------------TCCTTGAAGGTAAACGTCGG--------------------------------------
Chr4	SNP	Freebayes	4772360	4772360	103	guide_4	fwd	6	CGTGGATGGAGA-GAT-AC-AAGTCTATTGCAGCGAAGCAGCTAGACGAGATTGAAGAAGTGATGCCACTGATGGAAGTTCTCAACCTGATTCCCGATCCTCA	---GGATCCACAAGATTACTAAG--------------------------------------------------------------------------------
Chr4	InDel	Freebayes	8001237	8001237	107	guide_1	fwd	7	AAGAAGGGTTAAAGTGGTACTTAGGCGAGTGTC-TTGAA--TAAA--T-G-ATAGCCCCAAATGTGTGAAAGAAGAAGATCACATGGAAAAAGAGTAGAAGAGACGT	-------------------------------TCCTTGAAGGTAAACGTCGG--------------------------------------------------------
Chr4	SNP	Freebayes	10400586	10400586	101	guide_3	rc	5	ATATTACCCATTTTTTTATTGATGAAAGAATTTAAATGTCAAAATTACAAAATTA-ATCTTCTTGTAATTGATTTTAACTGTCAAAGTAGTCACTTTGTCA	--------------------------------------TCAAAATGACCATATAAGAT-------------------------------------------
Chr4	SNP	Freebayes	10604994	10604994	105	guide_2	fwd	7	CAAAATTGTGTCTAAA-CAA-AAC-CTTT-GATTT-GGTGCGTATATGACCCACGCATTGTAACTTTAATTTAAGTCATGATAATATTTAATATATAATGTCATG	----------------TCAAGAATTCTTGCGATTTA---------------------------------------------------------------------
Chr4	SNP	Freebayes	13468905	13468905	104	guide_3	fwd	6	TTTGCTGTCTTTGATCCATTGCTTCGTCAAAGTTA--ATA-AAG-TGTTCTTCGGTATCAATTGAGATCATTATTTATCTCTCTGAGCTTAGAAACTATTATTG	--------------------------TCAAAATGACCATATAAGAT----------------------------------------------------------
Chr4	SNP	Freebayes	16428223	16428223	101	guide_2	rc	6	TTTTCAACAGAATCACTCATCCGAATTTCTAAAATAGCTTCATA-AATTTTTACGAAATACCGCAGAAAAACTTATTTTCAACAAAATCAGCCACGCCAAT	---------------------------------------TCA-AGAATTCTTGCGATTTA-----------------------------------------
Chr5	SNP	Freebayes	355471	355471	104	guide_3	rc	6	TTTGTCAAAATTTAGTAAAATATATTC-AAAT-ATAAT-TAA-ATTTATGAAAATTTAACAAATTTAAAAGCTTTTTTTGTTTGGAGACCCTCTATCTACAAAC	-------------------------TCAAAATGACCATATAAGAT-----------------------------------------------------------
Chr5	InDel	Freebayes	795642	795642	103	guide_2	fwd	6	ACCTGATATCGCTGGAAAGGTTGGTCCTTCAAACAATATATCATTCCA-ATTTCAT-C-ATTTACGGGCTAAAGAGTATCATTTATGCATCCAATGTTGAAAG	--------------------------------------------TCAAGAATTCTTGCGATTTA---------------------------------------
Chr5	SNP	Freebayes	796263	796263	102	guide_2	rc	7	TGATTTTGTCATTTCATTC-ATAA-TCATAGTAATTTACTCATTTTATTCTACGAGTGAAAAGAAAAAAAAAGGTTTGGATGTATGTATGAAATTGATAAAC	-----------------TCAAGAATTC-TTGCGATTTA----------------------------------------------------------------
Chr5	SNP	Freebayes	796299	796299	102	guide_3	fwd	6	TTTCTTTTCACTCGTAGAATAAAATGAGTAAATTACTATGATTATGAATGAAATGA-CAAAATCATCAAATGAAGA-AAACTCATACATTTGTAAACCATTT	--------------------------------------------------------TCAAAATGACCATAT-AAGAT-------------------------
Chr5	SNP	Freebayes	1848991	1848991	103	guide_1	fwd	7	GCAACTACAGTTTGCTGATAATTCTGAACTAGCACTCATTGAAGCAAAAT-T-G-TCATGGATTGTTCACATTGTTGCCGCTATTGTTAAAATAAAGCAGTGC	-----------------------------------TCCTTGAAGGTAAACGTCGG------------------------------------------------
Chr5	SNP	Freebayes	6349093	6349093	105	guide_1	fwd	7	AAAAAGCATTTAGCGAGGGAATTGCGACGAACTCCAGTTCCTCGCA---AAACG-CG-CGTCGTAAAATCAAATTCGTAGCAAGTTCCTCGCAAATGTTGCGAGG	--------------------------------------TCCTTGAAGGTAAACGTCGG-----------------------------------------------
Chr5	SNP	Freebayes	8227668	8227668	102	guide_2	fwd	7	TTTCATGTTTTTTTTTTCTAGCTTCCATTTCTTGTTTGTCTCTATGTTCCCATGTTTT-AT-AACTCTTTCTCTTTATTTTGCTTCTTTTTAGTTTGATTTT	---------------------------------------------------------TCAAGAATTCTTGCGATTTA-------------------------
Chr5	SNP	Freebayes	10913045	10913045	102	guide_2	rc	6	TATAAATAAACTAATATTATCACCAATACAAGCACGAGTACCATTTGTTTTTAATCAA-AATT-ATAAAATTTATAAATACTTAAATGCACTTTTAATTGAA	------------------------------------------------------TCAAGAATTCTTGCGATTTA----------------------------
Chr5	SNP	Freebayes	11818794	11818794	103	guide_1	rc	7	AGCGTCCGCACCAGCTCTGATTCTGATGAGAAGCATCGCAGGGAAATGAAAG-CCATGAATGACAAAC-T-GGACAAGCTACTGCTTGCGCAACAGAAGCACA	----------------------------------------------------TCCTTGAA-GGTAAACGTCGG------------------------------
Chr5	SNP	Freebayes	15716080	15716080	105	guide_1	rc	8	TTTTGGCGGGAAAAAATGTTTGGCGGAATTTTTTTTTTTTTGGCGGGACGGAAATTTTTTTTTTTGGCGCCAAAAAT--TTGGCGGGAAAC-T--GAAAGTTTCC	----------------------------------------------------------------------------TCCTTGAAGGTAAACGTCGG---------
Chr5	InDel	Freebayes	18718212	18718212	105	guide_3	rc	5	TACCACACTAATGGCCTCATGATCTCGATTTCTTTCTAAATCTAGTGAAAGAATATTACTCATTTCTTGTTGTCAAAATG--CA-ATAA-A-ACTATTTAGAGGG	------------------------------------------------------------------------TCAAAATGACCATATAAGAT-------------
Chr5	SNP	Freebayes	20686207	20686207	105	guide_3	rc	7	AAACTTTAGGTTACAAAAGAAGCAAATTCCTAT--AAA-GA-AAT-TAAGCTTCACATTTTCACTCACATGTTTGAGAAATAGGAGGAGAAGCTTCTTTTTCTTT	--------------------------------TCAAAATGACCATATAAGAT-----------------------------------------------------
Chr5	SNP	Freebayes	22441020	22441020	102	guide_1	rc	7	TCAAGACACATAAAAAAATAGCCAAGT-AAT-AAGTTATAACCTCGGTGATTGCCAAAAACAACAACACAAACAAAGATCTGAGAGATGGATGAAGAACTCA	--------------------------TCCTTGAAGGTA-AACGTCGG-------------------------------------------------------
Chr5	SNP	Freebayes	25742156	25742156	106	guide_1	fwd	7	GTTTCCGTTTTGCAGAACGATATCGTCTTGTCCTCTC-TT-A-G--AAAC-TCAGGGAAAGTAGCAGTAATGGCTTCTGAAGAAAACGATAGTCCAACTTGGATCA	-----------------------------------TCCTTGAAGGTAAACGTCGG---------------------------------------------------
Chr5	SNP	Freebayes	25810983	25810983	103	guide_3	rc	5	GGTCTTGCTCGTCATTATGTCCGGTGGAGGTTTCGATATTACATTCGCT-AAGAATGACC-CA-AAGATCGCCGGAATTTTGTGGGTTGGTTATCCCGGAGAA	------------------------------------------------TCAA-AATGACCATATAAGAT----------------------------------
sgRNAs D13nlr line (#1203)
1	TCCTTGAAGGTAAACGTCGG
2	TCAAGAATTCTTGCGATTTA
3	TCAAAATGACCATATAAGAT
4	GGATCCACAAGATTACTAAG

### Sheet: D17nlr
			8	8
chr	variant type	variant caller	start	end	query length	guideRNA	strand	cost	alignment cand	alignment guide
Chr1	InDel	Freebayes	12096410	12096410	105	guide_4	rc	7	AGACTAATCAGAGTCTCATCTTCTTCATCAACATTTTTCACAAACACAAATTCATAATCTATA--C-A-AAACAAAACAA-AAAGCAAATAGTTTCTCTGCTTTT	---------------------------------------------------------------GGCAACAAACTAGACAAGAA----------------------
Chr1	SNP	Freebayes	22261328	22261328	106	guide_2	fwd	7	TTACCTTTTAATTATTTTTCATTCTTTTTATCATTAGAAATTTTGTTAAGGGACCACCGTTGGTGGTCCTCTAA-T-CAC-G--CATGG-AGTCTAGACGAAATAA	-----------------------------------------------------------------------TACGTTCACAGATCATGGTA---------------
Chr2	SNP	Freebayes	7878852	7878852	106	guide_2	fwd	6	TGGAGGGATAAGGTTATGATTCTCGAGCCTACTTTATAATTTTACTCTCCTTTTTTTTTTTTTTTTTATATT-C-TT-A-A-AT-ATGGTATATTTTTGTATATTT	-----------------------------------------------------------------------TACGTTCACAGATCATGGTA---------------
Chr2	InDel	Freebayes	10207407	10207407	103	guide_2	fwd	7	TTAAGTTCCTTGAATATATCTAAATGATTTGGATTA--TTGACATATCAAA-TAACCAAACCCAACTCAAGACTTCTGATATTCAAACCAGAAGCCTTTGCAG	----------------------------------TACGTTCACAGATCATGGTA-------------------------------------------------
Chr3	SNP	Freebayes	13128869	13128869	103	guide_2	fwd	8	ACAATTTTAAACCCTTTAAAAATATTTTAAAAA-ACCTTTATAAATCTT--TAAAAACCCTTTAAAATCCCTTTTAAAATCCCTTGTAAATCTTTTAAAACCC	---------------------------------TACGTTCACAGATCATGGTA--------------------------------------------------
Chr3	SNP	Freebayes	23389114	23389114	102	guide_1	rc	7	CAATGGAA-ATGGGCTGTAGAAATGA-GTGCATCATTAACGTTGTTTCTCCTCTTCAGAGGCCGGCCCACTGAATAATCTTAATTCCAGGTGTCAAGATCGG	--------GATGCGC-G-AGGAATGACCTG------------------------------------------------------------------------
Chr4	SNP	Freebayes	385293	385293	105	guide_1	rc	7	ATGGCTATAAACCTGTGAATATCAAGTTTTCATTCGAGAAATGTACTTACTACTTCAAAATCGCTGTTGCTCTCGCAG-TG-GC-AGCG-AT-ACCCGAGGGTTT	-----------------------------------------------------------------------------GATGCGCGAG-GAATGACCTG-------
Chr5	SNP	Freebayes	956810	956810	103	guide_4	rc	6	TTTAAAAAGTTTCTTCTGCATACAGAACTTTTAAAGCTAAAACTCCAGAGGCATGTGTGTGAATTTATTA-G-AAAAAATTAGA-TAGAATTAAGTGGCCGCA	----------------------------------------------------------------------GGCAACAAACTAGACAAGAA-------------
sgRNAs d17nlr (#1253)
1	GATGCGCGAGGAATGACCTG
2	TACGTTCACAGATCATGGTA
3	TTGATCGACTGGTTGGGCGT
4	GGCAACAAACTAGACAAGAA

### Sheet: D23nlr
			8	8
chr	variant type	variant caller	start	end	query length	guideRNA	strand	cost	alignment cand	alignment guide
Chr2	SNP	Freebayes	5384591	5384591	106	guide_1	fwd	7	GGGAGTTTCGAAAAGAGCGTAAAGAGAATTTCTTTATATTC-CC---CT-ACCTGGCGC-ACCAATTGATGATTCTGTAAACCAAACGATGAATTTATACTAAGGG	#-----------------------------------------GCCATTCTTACCTGGCACGA---------------------------------------------
Chr3	SNP	Freebayes	16458422	16458422	104	guide_6	fwd	6	AAAAAAAGACCACAACATGATAAATCATTTCTTCTTTTTAGCTACGCTTCATCTAGTA-C-TTGTTTACT-TA-TATCACTCCTTCAACAAATATACATGTGAG	#-------------------------------------------------------GAAGCATTGTTTCCTCTACT-----------------------------
Chr3	SNP	Freebayes	20225476	20225476	102	guide_3	rc	6	TTTGATTTTTACAAAACAAAGATGGAAGAGCAAGTCAGAAGTCAAAATAGCTCGAAGATGTA-AG-TGACGGCGCCTGAATACTCTTGGCTGGTAGATTTCA	#--------------------------------------------------CTC-TAGATGTACTGCTGAAG-------------------------------
Chr4	SNP	Freebayes	3105106	3105106	103	guide_4	rc	6	AACTTGCTTAGAGTAAAGTTTGATACCTCCTTC-GACTTG-CACCGC-GCCTCTAGGTCATCCAGCTCTGCTTGAAGCCGAGGTCTCTCCACAGTCAGATCAA	#---------------------------------AGACAAGCCACCGCAGCATC--------------------------------------------------
Chr4	Deletion	Sniffles	8001238	8001250	115	guide_2	fwd	7	AGAAGGGTTAAAGTGGTACTTAGGCGAGTGTCTTGAATAAATGATAGCCCCAAATGTGTGAAAGAAGAAG-ATCACATGGA-AAAA-GAGTAGAAGAGACGTGGAAGTTTGTTTT	#---------------------------------------------------------------------GCAGCAC-TCAACAAAATGAG-------------------------
Chr5	Deletion	Sniffles	949444	951187	1849	guide_2	fwd	6	GAAGCAAAGCATCTGCTACTACAGAAGCTTTGTAGATTCGAGCAACTTGCGGGTTTAGATCCCATGGAACTCGAGAAACGAATGTCGGATCAAGAGACCGAGGAGGAGGAGGAGGAGGAAGAAGAAGAGATGAAAAGTCTTTATCATTGTGAGATTATAACTCAGAGAGTTCTTAAAACATACTTTGAAGAGATGGTAGAAGTTCCGGAAGGCGTAGAAGCATTGATCTCAGACCTTGCAGCAGAGGAATTGCCAAGCGACATCGACGGTGAAGCTGAAGCCGCGATTGTAGCCAAAAGGGTATGCGAGAGATTGAGATCTTGGAGAGATGTGGAGTCAAACACAATCGATATGATGGTCGAACATGATTTCAGAACAGAGAGATTGGGATTATGGAGA…	#--------------------------------------------------------------------------------------------------------------------------------------------------------------------------------------------------------------------------------------------------------------------------------------------------------------------------------------------------------------------------------------------------------------…
Chr5	Deletion	Sniffles	16572634	16572680	152	guide_3	rc	6	CTGTCTTCGCACTTGTTGATCAAGCAACAATATTTGGGTTACTTATTACTAATTTAATACGATCAATGGATCATATAT-T-T--ATGTACTGCT-AA-TTAATCTTCTAAACCAAGAGAACTGTTTAACAAATAAATGTCAAAATAGTTCGA	#------------------------------------------------------------------------------CTCTAGATGTACTGCTGAAG------------------------------------------------------
Chr5	Deletion	Sniffles	25267668	25268193	629	guide_2	fwd	5	GGGTCCCACTTTTCACGCAGTCTCTGCCTTTGACCAAAAGTAACCTATCATTACATTTTTTTAATTTACACATATTAATAGGCCACAACAAAAGGTGTTCCTTCATTAATTTCTCATTTGTCATTGACACATCCAAATCTTTCAAAATCCAACGGTTCATGATTTCTTTAGAAAGCTCCCAAATAGTTCCTTTGCACATAATTAATTTTCTTTTTCACTTCAATTAAACTATTCAACAGATTTATTCCCTTTTTGAATGGTGGAACCATACAATAACTTGACTAAGCACAAACCACTTACAGTATGATTTATGTGCTCCTCCTCCCCACATGGTATACACATATGATATACGTAATATGTAGTGAAAGAGAAACGACACGTAAACAATGCATACGTCCC…	#--------------------------------------------------------------------------------------------------------------------------------------------------------------------------------------------------------------------------------------------------------------------------------------------------------------------------------------------------------------------------------------------------------------…
sgRNAs d23nlr (#1767)
1	GCCATTCTTACCTGGCACGA
2	GCAGCACTCAACAAAATGAG
3	CTCTAGATGTACTGCTGAAG
4	AGACAAGCCACCGCAGCATC
5	AATATTGGATCTCATCTCGT
6	GAAGCATTGTTTCCTCTACT
7	TGTTGGAGATGTCTACATAG
8	TGTTGGAGATGTCTACATAG

### Sheet: D32nlr
			15	15
chr	variant type	variant caller	start	end	query length	guideRNA	strand	cost	alignment cand	alignment guide
Chr2	SNP	Freebayes	8009529	8009529	105	guide_7	rc	6	GTTTCTCACAATTAAAAAAATAAAAATAATAAAAATGAAGGAGAGAGA-GT-G-T-AGAAAGATTCT-CAGAAACTTTGAGATACTCTCTACAACCCATCATGAC	------------------------------------------------GGTGGCTGAGAAAGGTTCTG-------------------------------------
Chr2	SNP	Freebayes	15683827	15683827	103	guide_2	fwd	6	CTTGTTTGCTTCAGCTGGA--TCACAGATCCT-TCAAAATGTATTTTTTTTTTAAAAGTCAGACAACTCATGAGATCCGATTTAAGTTGATTGACATTTTTTG	-----------------GAGCTCAAAGAAGCTATCAA------------------------------------------------------------------
Chr3	SNP	Freebayes	13894625	13894625	105	guide_4	fwd	6	TGGTGATTCGCCCATACTCATGACACGTGGACATGCTGACTCGCCATTCCCTGGCCTATAAAAGCCCAACTCGACCCCAT-TTGAT--TG-G-TGAAGAGAAATT	--------------------------------------------------------------------------------GTTGATACTAAGATGAAGAG-----
Chr3	SNP	Freebayes	19577234	19577234	103	guide_3	fwd	7	TTCAATATAAGGTTTTCGTAAC---CTTAAAGAATTGGACCCTAGAAATTAGAAAAAAAATTTGAGACGTATTACATGAAGATATTAGTATATAGTGTCGTCC	--------------------ACTGACATAAAGAAACAGAC---------------------------------------------------------------
Chr3	SNP	Freebayes	21517068	21517068	105	guide_10	rc	6	AGCTGCTTTCGTTTCTTCTGATTCCCTTTCTTCCGCTTTGGTCCACCTCCACGGCGGTAATAAGAAGAG-C-TTACG-GCTT--GCGTCGTGTCCATATCGTCCT	--------------------------------------------------------------------GTCTTTCCGAGCTTCCGCG------------------
Chr4	SNP	Freebayes	5658141	5658141	103	guide_3	rc	6	TGGATAATTTGGTCATTTTGTTCAAGAAAATGGGTCTTTTTAAAAATAACCAACATAAA-AAA-ATA-TTATTGCAAAAAGGCAGTAAAATTTTTTTAATATA	------------------------------------------------ACTGACATAAAGAAACAGAC-----------------------------------
Chr5	InDel	Freebayes	956624	956624	104	guide_4	fwd	6	GAATGAATGTCCGAACGGTA-TT-ATA-TATTGA-GAAGAGATTAAAAACTTAGTAGTGAACATTAGGATTGAAGCAATAAAAGTGTCAAAAAGGACACTAAAG	--------------------GTTGATACTAA-GATGAAGAG---------------------------------------------------------------
Chr5	SNP	Freebayes	6074197	6074197	103	guide_1	fwd	7	CGAGGAACCAAACTTCCACAATAACTGA--GACAG-AGTTCCTCGATATTTATGGCTTTTGAAAGATCAGGAATCTCTTTTAGATTCTCAGACTTACTTAAAT	---------------------------ATAGAGAGGAGTAAGTCGAT--------------------------------------------------------
Chr1	SNP	Freebayes	21669180	21669180	103	guide_3	fwd	7	GAGAGACGGTACTGGACATAT-GAAT-AT-CTGTACACTATGATGTAGTACACAAAAGAAAATTTCACTATGATGAATATCCAAACGTTTTAACATTCATAAA	----------ACTG-ACATAAAGAAACAGAC------------------------------------------------------------------------
Chr2	SNP	Freebayes	215585	215585	103	guide_2	fwd	7	TTTAATTAACTCCCTAAATATTTATCAAACAAATGATATCTACGTTTTTTAAAAAAAAAACATATCTTTAGAT-T-ATAGA-GTTATACAATAATTTCCACAT	----------------------------------------------------------------------GAGCTCAAAGAAGCTAT-CAA------------
Chr3	SNP	Freebayes	12932456	12932456	104	guide_8	fwd	6	TGATGGAGCTACCACATAGATTGTTGGTTATTCAGCA--TATG-ATCTTCTAG-ATGGCGTATATGATGATGATGTGAGTAATAACAATACAAAAAAAGATTGT	----------------------------------GGACCTATGCATCTTCAAGC--------------------------------------------------
Chr3	SNP	Freebayes	14865050	14865050	105	guide_1	fwd	6	GTTATGTGTTTGCCCTGGGTAATTCTGTAATTAGCTGGAAAGCAACTCTGCAGCCAACTGTGACGCTGTCAACCATAGA-AGCAG-A-GT--ATATGGCTTTGAC	--------------------------------------------------------------------------ATAGAGAGGAGTAAGTCGAT-----------
Chr4	SNP	Freebayes	3762450	3762450	102	guide_14	fwd	5	CACATGA-G-AATGCGTTGACCAGGCCAAAAAAGACATATACTGCTATCTAGGCCAAGAAATTCGAATTTGGGTTCAGATTTATTTAAGATTTATTCGAATT	---ATGAAGGAATGCATGGACAA-------------------------------------------------------------------------------
Chr5	SNP	Freebayes	13409445	13409445	104	guide_4	rc	6	AATTCAAAGAAGTTAGGCATTG-TGATTC-AA-A-GAAAAGGGTAAAGCGCCCTCTATGCTAAGATTAGAAGAAAAGTCTTAAGTTTGTCAAAGTATAAAACCA	---------------------GTTGATACTAAGATGAAGAG---------------------------------------------------------------
Chr5	SNP	Freebayes	13918431	13918431	104	guide_3	rc	6	GTTATAAAAAAATAATTAGAGTTTTTTTCGCATATGCCACAATTTAAATTTAAAAAAAACAAATATAAACTGTTCAA-T-ACATGAA-AAA-ATACTATAACGG	----------------------------------------------------------------------------ACTGACATAAAGAAACAGAC--------
sgRNAs d32nlr (#1933, #1943)
1	ATAGAGAGGAGTAAGTCGAT								average cost across all comparisons:
2	GAGCTCAAAGAAGCTATCAA								6.19811
3	ACTGACATAAAGAAACAGAC
4	GTTGATACTAAGATGAAGAG								number of all variants included in analysis:
5	GTGTTCCTGAGCTTCCGCG								121
6	AAGTACGGATTCCCTTACGC
7	GGTGGCTGAGAAAGGTTCTG								total query length:
8	GGACCTATGCATCTTCAAGC								31966
9	GAGGCGAATCGATCGGTCCG
10	GTCTTTCCGAGCTTCCGCG
11	GGCTCCGATTCGGAAAGCAA
12	GTCATCCAAGTCATGCATGG
13	AAGTGCATTGGTTAGGCATG
14	ATGAAGGAATGCATGGACAA
