## Supplementary material for "Analysis of *Sp*Cas9 on- and off-target effects in high efficiency multiplex editing in Arabidopsis": Table S6

### Sheet: guides & scores
sgRNAs editing 12 genes with 24 guide RNAs
sgRNA#	target gene	Atg#	amplicon	score MIT	score CDF	Doench Eff	Mor. Mateos Eff	seq (target)	seq (sgRNA-protospacer)	comments
1	ERECTA	At2g26330	2087/2088	99	100	60	52	CAGACACAATAATCCGAAGAAGG	CAGACACAATAATCCGAAGA
2			2085/2086	98	99	56	41	AAGACTCCCCAAGTGAGAGAGGG	AAGACTCCCCAAGTGAGAGA
3	RPM1	At3g07040	2089/2090	100	100	56	33	ATGGACTCCTGACAATAACAAGG	ATGGACTCCTGACAATAACA	no predicted off targets (CRISPOR)
4				99	100	40	34	TGTGGCAAACACGAGAGATTTGG	TGTGGCAAACACGAGAGATT
5	RPS4	At5g45250	2103/2104	99	99	46	58	AGACAAGCCACCGCAGCATCAGG	AGACAAGCCACCGCAGCATC
6				100	100	49	34	CTCTAGATGTACTGCTGAAGAGG	CTCTAGATGTACTGCTGAAG
7	RPS6	At5G46470	2081/2082	99	100	53	48	TAAGTTCGGGATCAAGTGACTGG	TAAGTTCGGGATCAAGTGAC
8				99	99	72	52	GACATGCCGAAATAAAACAGTGG	GACATGCCGAAATAAAACAG
9	RPP4	At4G16860	2097/2098	99	99	43	32	CCCCTTTCTTGTAACACTTGTGG	CCCCTTTCTTGTAACACTTG	inefficient according to CRISPOR (Graf et al)
10			2095/2096	68	100	53	53	ATTATCTCGACTGCCTTATGAGG	ATTATCTCGACTGCCTTATG
11	RPS2	At4G26090	2083/2084	100	100	54	33	GGCTGTTTCAAGATCAGTGATGG	GGCTGTTTCAAGATCAGTGA
12				100	100	58	40	GCTCAAATCGTGCCAGAGAGTGG	GCTCAAATCGTGCCAGAGAG	no predicted off targets (CRISPOR)
13	TMM	At1g80080	2109/2110	100	100	66	54	GCGTTTGCAGACTCGAGCCGAGG	GCGTTTGCAGACTCGAGCCG	no predicted off targets (CRISPOR)
14				100	100	58	39	AAATCCAGAACGCTCAGCGCCGG	AAATCCAGAACGCTCAGCGC	no predicted off targets (CRISPOR)
15	WER1	At5G14750	2107/2108	100	100	53	24	ACCTATTACCAAGCAACTTGTGG	ACCTATTACCAAGCAACTTG
16				98	99	62	27	ACTTGATTATCCGTTCGACCCGG	ACTTGATTATCCGTTCGACC
17	RPP2a	At4g19500	2115/2116	100	100	72	54	GATGCGCGAGGAATGACCTGCGG	GATGCGCGAGGAATGACCTG	no predicted off targets (CRISPOR)
18				100	100	45	52	TACGTTCACAGATCATGGTATGG	TACGTTCACAGATCATGGTA
19	FORKED1	At3G63300	2091/2092	100	100	64	48	GGTATTGCTCCCATTTCCGGTGG	GGTATTGCTCCCATTTCCGG
20			2093/2094	100	100	61	61	AGTATTGCCAGCCGAGAAAGGGG	AGTATTGCCAGCCGAGAAAG
21	RPS5	AT1G12220	2111/2112	92	99	56	40	GAATCTGGCTTCTCTGCAGAAGG	GAATCTGGCTTCTCTGCAGA
22				100	100	55	52	AGTTTACAGGGCGTCAACAAAGG	AGTTTACAGGGCGTCAACAA
23	GL1	AT3G27920	2113/2114	98	99	59	46	TGATAGGGCTAAAGAGATGTGGG	TGATAGGGCTAAAGAGATGT
24				98	99	56	56	TTAATCATGGCACTGGCCAATGG	TTAATCATGGCACTGGCCAA
sgRNAs editing NLR genes
sgRNA#	target gene	Atg#	construct	score MIT	score CDF	Doench Eff	Mor. Mateos Eff	seq (target)	seq (sgRNA-protospacer)	comments
1	RPP4/5 cluster	flank At4g16870	pDGE320	100	100	69	67	TCCTTGAAGGTAAACGTCGGCGG	TCCTTGAAGGTAAACGTCGG
2	RPP4/5 cluster	flank At4g16870	pDGE320	94	99	7	39	TCAAGAATTCTTGCGATTTAAGG	TCAAGAATTCTTGCGATTTA	inefficient according to CRISPOR (Graf et al)
3	RPP4/5 cluster	flank At4g16990	pDGE320	99	98	39	24	TCAAAATGACCATATAAGATTGG	TCAAAATGACCATATAAGAT
4	RPP4/5 cluster	flank At4g16990	pDGE320	98	99	62	25	GGATCCACAAGATTACTAAGTGG	GGATCCACAAGATTACTAAG
5	RPP2 cluster	At4g19500	pDGE462	100	100	72	54	GATGCGCGAGGAATGACCTGCGG	GATGCGCGAGGAATGACCTG	no predicted off targets (CRISPOR)
6	RPP2 cluster	At4g19500	pDGE462	100	100	45	52	TACGTTCACAGATCATGGTATGG	TACGTTCACAGATCATGGTA
7	RPP2 cluster	At4g19530	pDGE462	100	100	48	57	TTGATCGACTGGTTGGGCGTTGG	TTGATCGACTGGTTGGGCGT
8	RPP2 cluster	At4g19530	pDGE462	98	98	61	35	GGCAACAAACTAGACAAGAAAGG	GGCAACAAACTAGACAAGAA
9	RPS4	flank At5g45250	pDGE641	100	100	70	41	CCATTCTTACCTGGCACGACGG	GCCATTCTTACCTGGCACGA
10	RPS4	flank At5g45250	pDGE641	99	99	65	50	GCAGCACTCAACAAAATGAGTGG	GCAGCACTCAACAAAATGAG
11	RPS4	At5g45250	pDGE641	100	100	49	34	CTCTAGATGTACTGCTGAAGAGG	CTCTAGATGTACTGCTGAAG
12	RPS4	At5g45250	pDGE641	99	99	46	58	AGACAAGCCACCGCAGCATCAGG	AGACAAGCCACCGCAGCATC
13	RPP7 genes	At1g58602, At5g58807, Atg5g58848, At1g51924, At1g51928	pDGE641	20	94	63	44	AATATTGGATCTCATCTCGTGGG	AATATTGGATCTCATCTCGT
14	RPP7 genes	At1g58602, At5g58807, Atg5g58848, At1g51924, At1g51929	pDGE641	17	95	44	22	GAAGCATTGTTTCCTCTACTTGG	GAAGCATTGTTTCCTCTACT
15	RPP7 genes	At1g58602, At5g58807, Atg5g58848, At1g51924, At1g51930	pDGE641	20	94	61	31	TGTTGGAGATGTCTACATAGAGG	TGTTGGAGATGTCTACATAG
16	RPP1-like	At3g44400, At3g44480, At3g44630, At3g44670	pDGE904	25	95	69	50	ATAGAGAGGAGTAAGTCGATnGG	ATAGAGAGGAGTAAGTCGAT
17	RPP1-like	At3g44400, At3g44480, At3g44630, At3g44670	pDGE904	24	93	54	50	GAGCTCAAAGAAGCTATCAAnGG	GAGCTCAAAGAAGCTATCAA
18	RPP1-like	At3g44400, At3g44480, At3g44630, At3g44670	pDGE904	25	94	59	25	ACTGACATAAAGAAACAGACnGG	ACTGACATAAAGAAACAGAC
19	BAR1 & co	At5g18350	pDGE904	94	97	64	43	GTTGATACTAAGATGAAGAGAGG	GTTGATACTAAGATGAAGAG
20	BAR1 & co	At5g18350	pDGE904	97	98	72	62	GTGTTCCTGAGCTTCCGCGGGG	GTGTTCCTGAGCTTCCGCG
21	BAR1 & co	At5g18360	pDGE904	100	100	71	45	AAGTACGGATTCCCTTACGCCGG	AAGTACGGATTCCCTTACGC
22	BAR1 & co	At5g18360	pDGE904	91	96	70	43	GGTGGCTGAGAAAGGTTCTGCGG	GGTGGCTGAGAAAGGTTCTG
23	BAR1 & co	At5g18360	pDGE904	90	98	57	15	GGACCTATGCATCTTCAAGCTGG	GGACCTATGCATCTTCAAGC
24	BAR1 & co	At5g18370	pDGE904	100	100	63	61	GAGGCGAATCGATCGGTCCGGGG	GAGGCGAATCGATCGGTCCG	no predicted off targets (CRISPOR)
25	BAR1 & co	At5g18370	pDGE904	74	95	73	46	GTCTTTCCGAGCTTCCGCGGGG	GTCTTTCCGAGCTTCCGCG
26	n/a	At3g51560	pDGE904	99	99	62	33	GGCTCCGATTCGGAAAGCAATGG	GGCTCCGATTCGGAAAGCAA
27	n/a	At3g51560	pDGE904	100	100	73	42	GTCATCCAAGTCATGCATGGAGG	GTCATCCAAGTCATGCATGG	no predicted off targets (CRISPOR)
28	n/a	At3g51570	pDGE904	99	99	62	65	AAGTGCATTGGTTAGGCATGGGG	AAGTGCATTGGTTAGGCATG
29	n/a	At3g51570	pDGE904	98	99	67	61	ATGAAGGAATGCATGGACAAGGG	ATGAAGGAATGCATGGACAA

### Sheet: off targets 12 x
guideSeq	offtargetSeq	mismatchPos	mismatchCount	mitOfftargetScore	cfdOfftargetScore	chrom	start	end	strand	locusDesc
CAGACACAATAATCCGAAGAAGG	CAGACACAAGAAACCAAAAAAGG	.........*..*..*..*.	4	0.027629	0.247253	2	9965689	9965711	-	intergenic:AT2G23400-ACPT
CAGACACAATAATCCGAAGAAGG	CCGAAACAAGAAACCGAAGATGG	.*..*....*..*.......	4	0.509948	0.155416	1	2397148	2397170	-	exon:ATEXO70H6/AT1G07728
CAGACACAATAATCCGAAGAAGG	TAGACACAAAAATCTGAACAGGG	*........*....*...*.	4	0.130041	0.0256158	5	23884464	23884486	-	exon:NRPB7
CAGACACAATAATCCGAAGAAGG	CAGACAAAAGACTGCGAAGAAGG	......*..*.*.*......	4	0.0629428	0	3	15639132	15639154	+	intergenic:AT3G43730-AT3G43740
AAGACTCCCCAAGTGAGAGAGGG	AAGACTCTCGAAGAAAGAGAGGG	.......*.*...**.....	4	0.050199	0.198257	4	10921273	10921295	-	intron:AT4G20220
AAGACTCCCCAAGTGAGAGAGGG	AAGACTTCATAAGTCAGAGAAGG	......*.**....*.....	4	0.140595	0.178762	5	9066282	9066304	-	intergenic:AT5G25960-AT5G25970
AAGACTCCCCAAGTGAGAGAGGG	GTGAGTCCCAAAGTGAGAGACAG	**..*....*..........	4	0.263539	0.0980471	1	2024552	2024574	-	exon:APC5
AAGACTCCCCAAGTGAGAGAGGG	AAGACTCACCAGTTGAGACATGG	.......*...**.....*.	4	0.0858108	0.0631322	3	16139113	16139135	-	exon:FAR5
AAGACTCCCCAAGTGAGAGAGGG	AAGACTCCGCTATGGAGAGAAGG	........*.*.**......	4	0.0255166	0	3	16537987	16538009	+	exon:GATA14
AAGACTCCCCAAGTGAGAGAGGG	ATGACTCACCAAGTGAGAAACAG	.*.....*..........*.	3	0.211111	0.0875421	3	10895431	10895453	-	intron:AT3G28880
AAGACTCCCCAAGTGAGAGAGGG	AAGTCTCACCAAGTGAGAGAGAG	...*...*............	2	1.20253	0.107239	5	10649734	10649756	+	exon:AN3
TGTGGCAAACACGAGAGATTTGG	TGTGAGAAAGAAGAGAGATTTGG	....**...*.*........	4	0.374192	0.12037	3	4988176	4988198	-	exon:AT3G14840
TGTGGCAAACACGAGAGATTTGG	TTTGGCAAACACTTGAAATTAGG	.*..........**..*...	4	0.0351504	0.0950303	3	2482609	2482631	+	exon:Hsp89.1
TGTGGCAAACACGAGAGATTTGG	TGAGGCCAACAGGAGAGACTTGG	..*...*....*......*.	4	0.165252	0.0383142	4	10568562	10568584	-	exon:FAO4A
TGTGGCAAACACGAGAGATTTGG	TGTGGCAAAGACGATAAAGTTGG	.........*....*.*.*.	4	0.0428274	0.012963	2	10580221	10580243	+	exon:AT2G24834
TGTGGCAAACACGAGAGATTTGG	TCTGGCAAAAACCAGAGATTTGA	.*.......*..*.......	3	0.200655	0.0175439	4	14504768	14504790	+	exon:AT4G29560
AGACAAGCCACCGCAGCATCAGG	TTACAAGTAACCGCAGCATCCGG	**.....**...........	4	0.83398	0.477273	1	29136306	29136328	-	exon:AT1G77530
AGACAAGCCACCGCAGCATCAGG	TGACAAGTCACTGCAGCCTCCGG	*......*...*.....*..	4	0.152684	0.0897436	1	8908489	8908511	+	exon:AT1G25390
AGACAAGCCACCGCAGCATCAGG	ATGTCAGCCACCGCAGCATCAAG	.****...............	4	0.257335	0.0403292	4	6100937	6100959	+	exon:ATPD
CTCTAGATGTACTGCTGAAGAGG	CTCTAAATGTACCGATGAAATGG	.....*......*.*....*	4	0.0393318	0.164474	5	4492458	4492480	-	intron:AT5G13940
CTCTAGATGTACTGCTGAAGAGG	CTCTAGATATATTTCTGCAGGGG	........*..*.*...*..	4	0.0125604	0.0175824	1	23644495	23644517	-	exon:AT1G63730
TAAGTTCGGGATCAAGTGACTGG	TAACTTAGAGAACAAGTGACTGG	...*..*.*..*........	4	0.280247	0.204202	3	153493	153515	+	exon:AT3G01410
TAAGTTCGGGATCAAGTGACTGG	TAACTTCGGATTCAAGTAACTGG	...*.....**......*..	4	0.150597	0.105256	2	14961231	14961253	+	exon:FEI2
TAAGTTCGGGATCAAGTGACTGG	TAAGATCGGGATTAAGCGATTGG	....*.......*...*..*	4	0.0983739	0.0741176	4	1973414	1973436	-	exon:AT4G04110
TAAGTTCGGGATCAAGTGACTGG	TATGTTCACGATGAAGTGACTGG	..*....**...*.......	4	0.333568	0.0518305	4	10483467	10483489	+	exon:NCED4
TAAGTTCGGGATCAAGTGACTGG	AAAGCTCGTGATCAAGTGACTGA	*...*...*...........	3	0.326554	0.037037	1	11024421	11024443	+	intergenic:AT1G30940-AT1G30945
GACATGCCGAAATAAAACAGTGG	GACATGACAAAAAAAAACAAGGG	......*.*...*......*	4	0.101231	0.312929	3	17923613	17923635	+	intergenic:AT3G48390-AT3G48400
GACATGCCGAAATAAAACAGTGG	TAGTTTCCGAAATAAAACAGAGG	*.**.*..............	4	0.778439	0.212121	1	660913	660935	-	intergenic:ATGSTF7-GSTF6
GACATGCCGAAATAAAACAGTGG	GACTTGCAGAAACGAAACAGAGG	...*...*....**......	4	0.0824998	0.152392	5	18849517	18849539	+	exon:RPS6
GACATGCCGAAATAAAACAGTGG	GACATGTCAAAATGAAACTGAGG	......*.*....*....*.	4	0.0294419	0.13125	5	14417318	14417340	+	intergenic:PPI3A-ATPGLP1
GACATGCCGAAATAAAACAGTGG	GACATGTCAAAATGAAACTGAGG	......*.*....*....*.	4	0.0294419	0.13125	5	14476618	14476640	+	intergenic:PPI3A-PGLP1
GACATGCCGAAATAAAACAGTGG	AACATTCGGAAATAAACCAGGGG	*....*.*........*...	4	0.368798	0.0680672	5	2380513	2380535	-	exon:GRP18
CCCCTTTCTTGTAACACTTGTGG	TCCTTTTCTTGAGACACTTGTGG	*..*.......**.......	4	0.286209	0.417391	1	4002094	4002116	+	exon:GDCST
CCCCTTTCTTGTAACACTTGTGG	CTCCTTCATTGAAACACTTGTGG	.*....**...*........	4	0.480774	0.325	5	16928295	16928317	-	exon:PUB15
CCCCTTTCTTGTAACACTTGTGG	CCCCCTTCTTGTTCCACTTAAGG	....*.......**.....*	4	0.038072	0.0602679	5	26859685	26859707	-	exon:HOS15
CCCCTTTCTTGTAACACTTGTGG	TCACTTTCTTGTAAAAGTTGGGG	*.*...........*.*...	4	0.161081	0.011329	5	15910862	15910884	-	intergenic:EMB3008-AtHB23
ATTATCTCGACTGCCTTATGAGG	CTTCTCTCGACTGCCTTTTATGG	*..*.............*.*	4	0.1367	0.141807	2	15739275	15739297	-	exon:CPuORF52/AT2G37480/AT2G37500
ATTATCTCGACTGCCTTATGAGG	AATACCTCGACTGCCTTAACTGG	.*..*.............**	4	0.219696	0.103611	5	9913944	9913966	-	exon:AT5G27900
ATTATCTCGACTGCCTTATGAGG	ATTATCTCGCCTGCCTTGTGAGA	.........*.......*..	2	0.272207	0.00925926	4	9513895	9513917	-	exon:AT4G16900
ATTATCTCGACTGCCTTATGAGG	ATTATCTCGATTGCCTTAGGAGA	..........*.......*.	2	0.263625	0.00534188	4	9548393	9548415	-	exon:AT4G16960
ATTATCTCGACTGCCTTATGAGG	ATTATCTCGATTGCCTTAGGAGA	..........*.......*.	2	0.263625	0.00534188	4	9535047	9535069	-	exon:AT4G16940
ATTATCTCGACTGCCTTATGAGG	ATTATCTCGACTGCCTTACGAGA	..................*.	1	6.3	0.0191571	4	9502874	9502896	-	exon:SNC1
ATTATCTCGACTGCCTTATGAGG	ATTATCTCGACTGCCTTATGAGA	....................	0	20	0.0694444	4	9541162	9541184	-	exon:RPP5
ATTATCTCGACTGCCTTATGAGG	ATTATCTCGACTGCCTTATGAGA	....................	0	20	0.0694444	4	9521171	9521193	-	exon:AT4G16920
GGCTGTTTCAAGATCAGTGATGG	GGCTGAGTTATGATCAGTGAAGG	.....**.*.*.........	4	0.182853	0.137255	3	12199100	12199122	-	intergenic:AT3G30640-AT3G30645
GGCTGTTTCAAGATCAGTGATGG	GGCTGTTGCATGTTCAGTCATGG	.......*..*.*.....*.	4	0.0967988	0.0303448	4	4785609	4785631	+	exon:AT4G07944
GGCTGTTTCAAGATCAGTGATGG	GGCTGCTCCAAGAGCATTGACGG	.....*.*.....*..*...	4	0.0496544	0	5	22263259	22263281	-	exon:GPT1
ACCTATTACCAAGCAACTTGTGG	TTCTGTTACCAAGAAACTTGAGG	**..*........*......	4	0.223972	0.229091	5	3293398	3293420	-	exon:KCA1
ACCTATTACCAAGCAACTTGTGG	ACCTATTGCCGAGGAGCTTGTGG	.......*..*..*.*....	4	0.0194143	0	3	10363127	10363149	+	exon:GL1
ACTTGATTATCCGTTCGACCCGG	ACTTCATTGTCAGTACGACCTGG	....*...*..*..*.....	4	0.115265	0.216613	5	21343492	21343514	+	exon:AtMYB82
ACTTGATTATCCGTTCGACCCGG	ATCTCATTATCTGTTCGACCAGG	.**.*......*........	4	0.694061	0.164835	3	3603550	3603572	-	exon:ATMYB65
ACTTGATTATCCGTTCGACCCGG	ATTTCATTATCGGTTCGTCCTGG	.*..*......*.....*..	4	0.152684	0.15873	3	11839816	11839838	-	exon:ATMYB121
ACTTGATTATCCGTTCGACCCGG	ATCTCATTATCCGTTCGGCCAGG	.**.*............*..	4	0.305989	0.122449	5	1838990	1839012	-	exon:MYB33
ACTTGATTATCCGTTCGACCCGG	ACTGAATTATCAGTTCTACCAGG	...**......*....*...	4	0.284729	0.0967262	1	9271823	9271845	-	exon:MYB117
ACTTGATTATCCGTTCGACCCGG	ACATCATTATCCGTTCTTCCTGG	..*.*...........**..	4	0.117806	0.0701531	3	10675222	10675244	+	exon:ATMYB35
ACTTGATTATCCGTTCGACCCGG	AATTGACTATCGGTTTGACCCGG	.*....*....*...*....	4	0.0868802	0.0683761	1	8109826	8109848	-	exon:CSN5A
ACTTGATTATCCGTTCGACCCGG	ACTTGGTTATCTGTTCTTCCCGG	.....*.....*....**..	4	0.0337632	0.0480769	3	10362315	10362337	+	exon:GL1
ACTTGATTATCCGTTCGACCCGG	ACTTGATTATTCGTTCTAAATGG	..........*.....*.**	4	0.0401565	0.0164835	3	4702226	4702248	+	exon:AT3G14172
ACTTGATTATCCGTTCGACCCGG	ACTTCATTATCAGTGCGTCCAGG	....*......*..*..*..	4	0.0388474	0.0140306	3	4043990	4044012	+	exon:ATY53
TACGTTCACAGATCATGGTATGG	TATGTACAGAGATTATGGTATGG	..*..*..*....*......	4	0.077699	0.270489	2	14511183	14511205	+	exon:PCMP-H25
TACGTTCACAGATCATGGTATGG	AACGGACACAGATCATGGTACAG	*...**..............	3	0.293614	0.143802	5	16730590	16730612	+	exon:CIP1
GGTATTGCTCCCATTTCCGGTGG	GGTAGTCTTCCCAATTCCGGAGG	....*.**.....*......	4	0.1456	0.238333	4	1992906	1992928	-	exon:AT4G04145
AGTATTGCCAGCCGAGAAAGGGG	AGGTTTGCCAGCCTTGAAAGGGG	..**.........**.....	4	0.059184	0.0169697	5	10098875	10098897	+	intergenic:AT5G28085-AT5G28090
GAATCTGGCTTCTCTGCAGAAGG	AAATCTGGATTCACTGCAAAGGG	*.......*...*.....*.	4	0.124577	0.381476	3	7890380	7890402	-	intergenic:PMH1-ATRPABC24.3
GAATCTGGCTTCTCTGCAGAAGG	GAAACTGGATTCTCTGAGGATGG	...*....*.......**..	4	0.069305	0.0761905	1	28248159	28248181	+	exon:AT1G75260
GAATCTGGCTTCTCTGCAGAAGG	GACTCGGGCTTTTCTGGAGAAGG	..*..*.....*....*...	4	0.16985	0.00775695	1	10257789	10257811	+	exon:AT1G29320
GAATCTGGCTTCTCTGCAGAAGG	GAAACTGGCTTCTATTCTGAGGG	...*.........*.*.*..	4	0.00755053	0	1	18472179	18472201	+	exon:QWRF2
GAATCTGGCTTCTCTGCAGAAGG	GAATCTGACAGCTCTGCAGAGAG	.......*.**.........	3	0.237166	0.0888889	5	25285879	25285901	-	exon:AT5G63020
GAATCTGGCTTCTCTGCAGAAGG	GAATCTGGCTTCCCTGCAGAAAG	............*.......	1	7.74	0.204678	1	4141049	4141071	+	exon:RFL1
AGTTTACAGGGCGTCAACAAAGG	AATTTACGGGGCATAAACAAAGG	.*.....*....*.*.....	4	0.155902	0.127285	5	18843986	18844008	+	exon:RPS6
AGTTTACAGGGCGTCAACAAAGG	AGTTTATATGGGGACAACAATGG	......*.*..*.*......	4	0.0417568	0.119224	3	9639354	9639376	-	exon:CYP71B34
TGATAGGGCTAAAGAGATGTGGG	TGAGAACGCTAAGGAGATGTTGG	...*.**.....*.......	4	0.228793	0.280231	4	13377909	13377931	-	exon:AT4G26485
TGATAGGGCTAAAGAGATGTGGG	TGTTAAGGCTAAGGAGATGAAGG	..*..*......*......*	4	0.152423	0.258951	3	8004847	8004869	+	exon:PHP
TGATAGGGCTAAAGAGATGTGGG	AATTAGGGCTCAAGAGATGTGGG	***.......*.........	4	0.782934	0.238914	5	16128105	16128127	+	exon:MYB23
TGATAGGGCTAAAGAGATGTGGG	TGATACGTGTAGAGAGATGTAGG	.....*.**..*........	4	0.248242	0.190521	5	26480770	26480792	-	exon:ANAC105
TGATAGGGCTAAAGAGATGTGGG	TGATAAGGCTACAGAGAAATGGG	.....*.....*.....**.	4	0.0276244	0.125313	5	15279366	15279388	+	intergenic:AT5G38240-AT5G38250
TGATAGGGCTAAAGAGATGTGGG	TGATATAGCTAAATAGATGCTGG	.....**......*.....*	4	0.0385927	0.0161616	2	17802193	17802215	-	exon:CSY3/AT2G42780
TGATAGGGCTAAAGAGATGTGGG	TGATTGAGCTAAAGATATGATGG	....*.*........*...*	4	0.0775635	0	1	19631938	19631960	+	intron:AT1G52700
TGATAGGGCTAAAGAGATGTGGG	AAAAAGGGCTAAAGAGATGTGGA	**.*................	3	0.46398	0.0279813	3	23155301	23155323	+	exon:ATMYB11
TGATAGGGCTAAAGAGATGTGGG	TGTTAGGTTTAAAGAGATGTGGA	..*....**...........	3	0.306465	0.0268076	5	4764313	4764335	-	exon:WER
TTAATCATGGCACTGGCCAATGG	ATAGCCATGTCACTGGCCAATGG	*..**....*..........	4	1.3177	0.507812	2	15747274	15747296	-	exon:AT2G37520
TTAATCATGGCACTGGCCAATGG	TTAGTCATTGCACTGACCATCGG	...*....*......*...*	4	0.069387	0.2	3	12839620	12839642	+	exon:AT3G31530
TTAATCATGGCACTGGCCAATGG	AAGATCAGGGCACTGGCCAAGAG	***....*............	4	0.269167	0.0983117	2	6793780	6793802	+	intergenic:ATHM3-AT2G15580
TTAATCATGGCACTGGCCAATGG	TTAAACATGGAACTGGAAAATGG	....*.....*.....**..	4	0.062953	0.0942308	3	18489512	18489534	+	exon:TRB3
TTAATCATGGCACTGGCCAATGG	TTAATCATGGCACTGAAAACAGG	...............***.*	4	0.00706275	0.0571096	5	25812621	25812643	+	intron:XYL4
> corresponding positions were checked in read mappings of resepctive lines. There were no mismatches in Illumina reads detected at any of these loci.

### Sheet: off targets dnlr
guideSeq	offtargetSeq	mismatchPos	mismatchCount	mitOfftargetScore	cfdOfftargetScore	chrom	start	end	strand	locusDesc
CCATCCTTGAAGGTAAACGTCGG	CCATTATTTAAGGTAAATGTCGG	....**..*........*..	4	0.108908	0.202597	1	3766137	3766159	+	intergenic:AT1G11230-AT1G11240
CCATCCTTGAAGGTAAACGTCGG	CAATACTTCAAGGTAAACTTTGG	.*..*...*.........*.	4	0.304736	0.149184	1	11512817	11512839	-	exon:AT1G32020
TCAAGAATTCTTGCGATTTAAGG	TCAATCCTTCTTGCGATTTAAGG	....***.............	3	0.958618	0.0596591	4	9539814	9539836	-	exon:RPP5
TCAAGAATTCTTGCGATTTAAGG	TCAACAATTATTGGGATTTAGGG	....*....*...*......	3	0.366716	0	5	7544244	7544266	+	exon:AT5G22690
TCAAAATGACCATATAAGATTGG	TTAAAGTGATCAAATAAGATCGG	.*...*...*..*.......	4	0.308519	0.423106	2	3962387	3962409	-	intergenic:AT2G10300-AT2G10310
TCAAAATGACCATATAAGATTGG	TAAAAATGAAAATATAAGAATGG	.*.......**........*	4	0.356504	0.265909	1	25395949	25395971	+	intergenic:PSBY-AT1G67750
TCAAAATGACCATATAAGATTGG	TAAAAATGACAAAATAAAATGGG	.*........*.*....*..	4	0.0666549	0.261431	2	1504973	1504995	+	intergenic:AT2G04305-AT2G04310
TCAAAATGACCATATAAGATTGG	TTAAAATGGCCATAAAATATTGG	.*......*.....*..*..	4	0.0508165	0.233918	1	5190100	5190122	-	intergenic:AT1G15090-RHA2A
TCAAAATGACCATATAAGATTGG	TCAAAAGGACCACAAAAGTTGGG	......*.....*.*...*.	4	0.0335416	0.144771	1	20317746	20317768	-	exon:AT1G54430
TCAAAATGACCATATAAGATTGG	TCAATATGGCAATGTAAGATTGG	....*...*.*..*......	4	0.0722896	0.0848485	3	5666245	5666267	+	intron:ATKINESIN-13A
TCAAAATGACCATATAAGATTGG	TCAAAAGGATCAGGTAAGATCGG	......*..*..**......	4	0.0495099	0.0673988	4	17252060	17252082	+	intergenic:PUB5-AT4G36560
TCAAAATGACCATATAAGATTGG	TTAAAATGACAATATATGGTTGG	.*........*.....*.*.	4	0.10657	0.0340909	3	7077354	7077376	+	intron:ATEHD1
TCAAAATGACCATATAAGATTGG	AAATGATGACCATATAAGATTGA	**.**...............	4	0.260989	0.0231405	5	18702330	18702352	+	intergenic:AT5G46115-AT5G46120
TCAAAATGACCATATAAGATTGG	TCAAAATGACTATACAAAGTCGG	..........*...*..**.	4	0.0125346	0.0217859	5	22641105	22641127	+	exon:D6PK
GGATCCACAAGATTACTAAGTGG	GGATACACAAGTTTATTAAAAGG	....*......*...*...*	4	0.055873	0.0549451	3	21045556	21045578	-	exon:AT3G56840
GGATCCACAAGATTACTAAGTGG	GGAGGCACAATATTAGTAAGGGG	...**.....*....*....	4	0.143492	0.0221893	3	11308966	11308988	+	intergenic:AT3G29420-AT3G29430
GGATCCACAAGATTACTAAGTGG	GGATCCGCGAGATTACTAAGTGG	......*.*...........	2	2.27843	0.470588	1	20649353	20649375	-	intergenic:AGP21-AT1G55340
TACGTTCACAGATCATGGTATGG	TATGTACAGAGATTATGGTATGG	..*..*..*....*......	4	0.077699	0.270489	2	14511183	14511205	+	exon:PCMP-H25
TTGATCGACTGGTTGGGCGTTGG	TTGGCTGACTGGTTGGGTGTTGG	...***...........*..	4	0.178245	0.373087	5	24599039	24599061	+	exon:AT5G61140
TTGATCGACTGGTTGGGCGTTGG	TTAAACGACTCGTTGGCCGTGGG	..*.*.....*.....*...	4	0.316692	0.0378151	1	28464475	28464497	-	exon:CLV1
GGCAACAAACTAGACAAGAAAGG	ACCAATAAACAAGACAAGAAAGG	**...*....*.........	4	0.480401	0.433929	1	7669252	7669274	+	intron:sks8
GGCAACAAACTAGACAAGAAAGG	GATAACAAAATAGACAAAAATGG	.**......*.......*..	4	0.281816	0.349038	3	7833616	7833638	+	intron:IQD5
GGCAACAAACTAGACAAGAAAGG	GTTAAAAAACTAGACAACAAAGG	.**..*...........*..	4	0.185123	0.193452	4	13082027	13082049	-	exon:ACD1-LIKE
GGCAACAAACTAGACAAGAAAGG	CGCAACAAACTGCACAAAAATGG	*..........**....*..	4	0.0590887	0.150376	5	16885788	16885810	+	intergenic:AT5G42232-AT5G42235
GGCAACAAACTAGACAAGAAAGG	GGCAGCAAATTGGAAAAGAATGG	....*....*.*..*.....	4	0.173746	0.108758	4	5166065	5166087	-	exon:ITPK2
GGCAACAAACTAGACAAGAAAGG	TGCTACAAACTTGACAACAATGG	*..*.......*.....*..	4	0.152684	0.10101	5	24225600	24225622	+	intron:AT5G60160
GGCAACAAACTAGACAAGAAAGG	GTAAAGAAACTATACAAGAATGG	.**..*......*.......	4	0.330293	0.0827273	5	17567082	17567104	+	exon:AT5G43740
GGCAACAAACTAGACAAGAAAGG	AGGAACAAAGTAGACGAGAACGG	*.*......*.....*....	4	0.247308	0.0336538	5	23009585	23009607	-	exon:AT5G56880
GGCAACAAACTAGACAAGAAAGG	GGCAACAAGAAAGATAAGAAGGG	........***...*.....	4	0.114247	0.0288889	3	19522248	19522270	-	exon:AT3G52660
GGCAACAAACTAGACAAGAAAGG	GGCAACAAGTTAGCCGAGAAAGG	........**...*.*....	4	0.0196848	0.0258565	1	24118704	24118726	-	exon:UGT79B11
GGCAACAAACTAGACAAGAAAGG	GTGAACAAAATAGAGAAGAAGGG	.**......*....*.....	4	0.365829	0.0137879	2	8262181	8262203	-	intergenic:SHT-MTX1
GGCAACAAACTAGACAAGAAAGG	TGCAACAAACTCGATGAGAAGGG	*..........*..**....	4	0.0359088	0.00337382	2	7584722	7584744	+	exon:ALMT6
GGCAACAAACTAGACAAGAAAGG	GCCAACAAACTAGCTGAGAAAGG	.*...........***....	4	0.0103242	0.00190194	1	18730903	18730925	+	exon:UGT79B5
GCCATTCTTACCTGGCACGACGG	CCCATTCTTCTCTGGCACTAGGG	*........**.......*.	4	0.269301	0.04884	1	834704	834726	-	exon:AT1G03370
GCAGCACTCAACAAAATGAGTGG	TAAGCTCTCAACAAAAAGAGTGG	**...*..........*...	4	0.368798	0.277056	5	7604164	7604186	-	exon:AT5G22791
GCAGCACTCAACAAAATGAGTGG	GCAGATCTCAACGGAATGAGAGG	....**......**......	4	0.0499124	0.124224	2	12195091	12195113	-	intergenic:LBD11-AT2G28507
GCAGCACTCAACAAAATGAGTGG	GCAGCAATCAACAAAAAAACAGG	......*.........**.*	4	0.0323058	0.118681	1	9174282	9174304	-	intergenic:AT1G26550-AT1G26558
GCAGCACTCAACAAAATGAGTGG	GAAGAACTCAACATAAAGAGAGG	.*..*........*..*...	4	0.0908279	0.118211	3	6082888	6082910	+	intron:AT3G17770
GCAGCACTCAACAAAATGAGTGG	GCAGGACTCGACAGAATAAGAGG	....*....*...*...*..	4	0.0404304	0.107692	5	18186610	18186632	-	intergenic:AT5G45060-AtPP2-A8
GCAGCACTCAACAAAATGAGTGG	GAAGCAGTCGACAAAAAGAGGGG	.*....*..*......*...	4	0.383454	0.101406	5	23971251	23971273	-	exon:ZEU1
CTCTAGATGTACTGCTGAAGAGG	CTCTAAATGTACCGATGAAATGG	.....*......*.*....*	4	0.0393318	0.164474	5	4492458	4492480	-	intron:AT5G13940
CTCTAGATGTACTGCTGAAGAGG	CTCTAGATATATTTCTGCAGGGG	........*..*.*...*..	4	0.0125604	0.0175824	1	23644495	23644517	-	exon:AT1G63730
AGACAAGCCACCGCAGCATCAGG	TTACAAGTAACCGCAGCATCCGG	**.....**...........	4	0.83398	0.477273	1	29136306	29136328	-	exon:AT1G77530
AGACAAGCCACCGCAGCATCAGG	TGACAAGTCACTGCAGCCTCCGG	*......*...*.....*..	4	0.152684	0.0897436	1	8908489	8908511	+	exon:AT1G25390
AGACAAGCCACCGCAGCATCAGG	ATGTCAGCCACCGCAGCATCAAG	.****...............	4	0.257335	0.0403292	4	6100937	6100959	+	exon:ATPD
AATATTGGATCTCATCTCGTGGG	AAATTTAGATCTTATCTCGTTGG	..**..*.....*.......	4	0.372876	0.318182	3	14568023	14568045	+	exon:AT3G42434
AATATTGGATCTCATCTCGTGGG	AATATTGTAACTCATATAGTAGG	.......*.*.....*.*..	4	0.0444222	0.288462	1	19905341	19905363	+	exon:RPP8L2
AATATTGGATCTCATCTCGTGGG	AATTTTGGATCTTATATTGTAGG	...*........*..*.*..	4	0.0196111	0.286364	2	9676836	9676858	+	intergenic:BHLH18-BHLH19
AATATTGGATCTCATCTCGTGGG	AATATTAAATCTCACATCGTTGG	......**......**....	4	0.0450443	0.272727	1	21903997	21904019	+	exon:CW9
AATATTGGATCTCATCTCGTGGG	AATATCGGAGCTCAAATCGTAGG	.....*...*....**....	4	0.036748	0.263158	5	13669126	13669148	+	exon:RPP8L3
AATATTGGATCTCATCTCGTGGG	ACTATTGTCTCTCTTCTCGTAGG	.*.....**....*......	4	0.136847	0.14966	5	6586973	6586995	+	exon:MSL9
AATATTGGATCTCATCTCGTGGG	CATATTGAATCTCATCGCGGTGG	*......*........*..*	4	0.268517	0.0177954	4	5551385	5551407	+	exon:SAH7/AT4G08690
AATATTGGATCTCATCTCGTGGG	AATATTGGATCTCAAATAGTAGG	..............**.*..	3	0.0209599	0.311741	5	17464670	17464692	-	exon:RPP8
AATATTGGATCTCATCTCGTGGG	AATATTGGATCTCAAATAGTAGG	..............**.*..	3	0.0209599	0.311741	5	19719370	19719392	+	exon:RPP8L4
AATATTGGATCTCATCTCGTGGG	AATATCGGATCTGATATCGTGGG	.....*......*..*....	3	0.113356	0.123967	1	21692499	21692521	-	exon:AT1G58390
AATATTGGATCTCATCTCGTGGG	AATATTGGACCCCATCTCGCAGG	.........*.*.......*	3	0.531876	0.045933	1	3645947	3645969	-	exon:LOV1
AATATTGGATCTCATCTCGTGGG	AATATTGGATGTCATATCGTGGG	..........*....*....	2	0.60458	0.25	1	21697708	21697730	-	exon:AT1G58400
AATATTGGATCTCATCTCGTGGG	AATATTGGATCTCATATCGTGGA	...............*....	1	3.44	0.0694444	1	21702802	21702824	-	exon:RXW24L
AATATTGGATCTCATCTCGTGGG	AATATTGGATCTCATCTCGTGGG	....................	0	100	1	1	21793470	21793492	+	exon:RF9
AATATTGGATCTCATCTCGTGGG	AATATTGGATCTCATCTCGTGGG	....................	0	100	1	1	21829728	21829750	+	exon:RDL6
AATATTGGATCTCATCTCGTGGG	AATATTGGATCTCATCTCGTGGG	....................	0	100	1	1	21781904	21781926	+	exon:RF45
AATATTGGATCTCATCTCGTGGG	AATATTGGATCTCATCTCGTGGG	....................	0	100	1	1	21818162	21818184	+	exon:AT1G59124
GAAGCATTGTTTCCTCTACTTGG	GTACCATTGTTTCTTCCACTTGG	.*.*.........*..*...	4	0.0908279	0.199308	1	28079404	28079426	-	exon:AT1G74730/CPK30
GAAGCATTGTTTCCTCTACTTGG	GAAGCATTTTATTCTCTAATAGG	........*.*.*.....*.	4	0.0591441	0.12	3	19752994	19753016	-	exon:AT3G53270
GAAGCATTGTTTCCTCTACTTGG	AAAGCATTGCTTCTTTTACTTGG	*........*...*.*....	4	0.037372	0.108308	1	19905445	19905467	+	exon:RPP8L2
GAAGCATTGTTTCCTCTACTTGG	CAAGCATTGTCTCTTTTACTCGG	*.........*..*.*....	4	0.0225206	0.107448	5	14792712	14792734	-	exon:AT5G37340
GAAGCATTGTTTCCTCTACTTGG	GCAGCATTGTTTCCTTTAAAAGG	.*.............*..**	4	0.0377877	0.058281	5	15180532	15180554	+	exon:AT5G38035
GAAGCATTGTTTCCTCTACTTGG	GCAGCATTGTTTCCTTTAAAAGG	.*.............*..**	4	0.0377877	0.058281	5	15175878	15175900	+	intergenic:AT5G38030-AT5G38035
GAAGCATTGTTTCCTCTACTTGG	GAACCATTGTCTCATCTGCTGGG	...*......*..*...*..	4	0.0243636	0.0494118	1	19872719	19872741	+	exon:B3GALT14
GAAGCATTGTTTCCTCTACTTGG	GAAGCATTTTCTCCTTTAATAGG	........*.*....*..*.	4	0.0262863	0.0468864	5	7603254	7603276	-	exon:AT5G22788
GAAGCATTGTTTCCTCTACTTGG	GAAGTTTTGTTTCCTCCAGTTGG	....**..........*.*.	4	0.110289	0.040107	5	10612970	10612992	+	exon:AT5G28620
GAAGCATTGTTTCCTCTACTTGG	GAATCATTGTTTCATCTAAACGG	...*.........*....**	4	0.0309888	0.0306818	5	3257163	3257185	-	intron:AT5G10350
GAAGCATTGTTTCCTCTACTTGG	GAAGCATTGTTTGCTCCGTTTGG	............*...***.	4	0.012556	0.0177705	1	13560250	13560272	+	exon:AT1G36185
GAAGCATTGTTTCCTCTACTTGG	GAAGCATTGTTTGCTCCGTTTGG	............*...***.	4	0.012556	0.0177705	1	5692120	5692142	+	exon:AT1G16660
GAAGCATTGTTTCCTCTACTTGG	GAAACATTGTTTCCTCTACCTGG	...*...............*	2	6.38952	0.0818182	1	21692404	21692426	-	exon:AT1G58390
GAAGCATTGTTTCCTCTACTTGG	GAAGCATTGCTTCCTCTACTTGG	.........*..........	1	92.1	0.533333	1	21697604	21697626	-	exon:AT1G58400
GAAGCATTGTTTCCTCTACTTGG	GAAGCATTGTTTCCTCTACTTGG	....................	0	100	1	1	21793577	21793599	+	exon:RF9
GAAGCATTGTTTCCTCTACTTGG	GAAGCATTGTTTCCTCTACTTGG	....................	0	100	1	1	21829835	21829857	+	exon:RDL6
GAAGCATTGTTTCCTCTACTTGG	GAAGCATTGTTTCCTCTACTTGG	....................	0	100	1	1	21818269	21818291	+	exon:AT1G59124
GAAGCATTGTTTCCTCTACTTGG	GAAGCATTGTTTCCTCTACTTGG	....................	0	100	1	1	21782011	21782033	+	exon:RF45
TGTTGGAGATGTCTACATAGAGG	CATTGGATATGTCTACAAAGTGG	**.....*.........*..	4	0.310333	0.302198	3	3797578	3797600	-	exon:AT3G11964
TGTTGGAGATGTCTACATAGAGG	TACTGGAGATAGCTACATAGAGG	.**.......**........	4	0.385204	0.181319	1	21702578	21702600	-	exon:RXW24L
TGTTGGAGATGTCTACATAGAGG	TATTGTAGATGAATACATAGCGG	.*...*.....**.......	4	0.164811	0.17357	2	18130514	18130536	-	exon:OASB
TGTTGGAGATGTCTACATAGAGG	TGTTGGCCATGTCTACACAAAGG	......**.........*.*	4	0.0839111	0.108173	1	15897806	15897828	+	exon:AT1G42440
TGTTGGAGATGTCTACATAGAGG	AGTTGAAGATGTTTAGATAGAGG	*....*......*..*....	4	0.0637628	0.107692	5	16179644	16179666	-	intergenic:MYB22-ATMKK3
TGTTGGAGATGTCTACATAGAGG	TGTTGTAGATATACACATAGTGG	.....*....*.**......	4	0.0264277	0.0732601	4	15796196	15796218	-	exon:AT4G32750
TGTTGGAGATGTCTACATAGAGG	TGTTGTTGTTGTCTATATAGAGG	.....**.*......*....	4	0.06213	0.0538462	5	15279032	15279054	+	exon:AT5G38240
TGTTGGAGATGTCTACATAGAGG	TGTTGGAGATGTTTTCCGAGTGG	............*.*.**..	4	0.010213	0.00823529	1	24423153	24423175	-	exon:CYP702A1
TGTTGGAGATGTCTACATAGAGG	CGTTGTAGATATCGACATAGAGG	*....*....*..*......	4	0.075204	0	1	28168147	28168169	-	exon:ARC3
TGTTGGAGATGTCTACATAGAGG	TGTTGGAGATGTGGACAAAAGGG	............**...*.*	4	0.00643285	0	5	15177077	15177099	+	exon:AT5G38035
TGTTGGAGATGTCTACATAGAGG	AGTTGGAGATGTTTAAATAGAGG	*...........*..*....	3	0.209737	0.7	5	17682107	17682129	-	intergenic:AT5G43930-FLS6
TGTTGGAGATGTCTACATAGAGG	TGTTGGAGAAAGCTACATAGAGG	.........***........	3	0.583428	0.428571	1	21697475	21697497	-	exon:AT1G58400
TGTTGGAGATGTCTACATAGAGG	AGTTGGAGATGTCTACATTGAAG	*.................*.	2	1.30109	0.139601	4	14564592	14564614	-	intergenic:AT4G29735-CKX4
TGTTGGAGATGTCTACATAGAGG	TGTTGGAGATGTCTACATAGAGG	....................	0	100	1	1	21829964	21829986	+	exon:RDL6
TGTTGGAGATGTCTACATAGAGG	TGTTGGAGATGTCTACATAGAGG	....................	0	100	1	1	21793706	21793728	+	exon:RF9
TGTTGGAGATGTCTACATAGAGG	TGTTGGAGATGTCTACATAGAGG	....................	0	100	1	1	21818398	21818420	+	exon:AT1G59124
TGTTGGAGATGTCTACATAGAGG	TGTTGGAGATGTCTACATAGAGG	....................	0	100	1	1	21782140	21782162	+	exon:RF45
ATAGAGAGGAGTAAGTCGATCGG	ATCGACAGGAGCAAGTCTATTGG	..*..*.....*.....*..	4	0.0910806	0.184552	5	15320783	15320805	+	exon:AT5G38340
ATAGAGAGGAGTAAGTCGATCGG	AGAGAGCAGAGTAAGTCGGTGGG	.*....**..........*.	4	0.340646	0.137813	5	24953029	24953051	+	exon:AT5G62130
ATAGAGAGGAGTAAGTCGATCGG	TTAGAGAGGACTATGTTGATGGG	*.........*..*..*...	4	0.0504095	0.106667	4	11976021	11976043	+	exon:AT4G22790
ATAGAGAGGAGTAAGTCGATCGG	ATCAAGAGGGGTAAGTCCATCGG	..**.....*.......*..	4	0.281816	0.102041	3	1107680	1107702	-	exon:AT3G04210
ATAGAGAGGAGTAAGTCGATCGG	GTAAAGAGGAGGAAGTCGAGGGG	*..*.......*.......*	4	0.343144	0.0794118	1	3140251	3140273	-	exon:HYL1
ATAGAGAGGAGTAAGTCGATCGG	ATAGAGAGGAGGAAGCACATGGG	...........*...***..	4	0.00871615	0.0740741	2	17838387	17838409	-	intergenic:PAR1-ATMPK20
ATAGAGAGGAGTAAGTCGATCGG	ATAGAGAGGAGGAAGTGGTGTGG	...........*....*.**	4	0.0339615	0.00279478	3	6056429	6056451	+	exon:AT3G17710
ATAGAGAGGAGTAAGTCGATCGG	ATTGAGAGGAGCAAATCGATCGG	..*........*..*.....	3	0.386571	0.629394	2	5925498	5925520	+	exon:AT2G14080
ATAGAGAGGAGTAAGTCGATCGG	ATCGAGAGGAGCAAGTCTATCGG	..*........*.....*..	3	0.299595	0.270677	5	15326235	15326257	+	exon:AT5G38344
ATAGAGAGGAGTAAGTCGATCGG	AGAGAGATGAGTAAGTAGATAAG	.*.....*........*...	3	0.24262	0.0635185	4	13653641	13653663	-	exon:GH3.5
ATAGAGAGGAGTAAGTCGATCGG	ATCGAGAGGAGTAAGTCAATCGG	..*..............*..	2	2.62276	0.296703	3	9268511	9268533	-	exon:AT3G25510
ATAGAGAGGAGTAAGTCGATCGG	ATAGAGAGGAGTAAGTCGATCGG	....................	0	100	1	3	16217742	16217764	+	exon:AT3G44670
ATAGAGAGGAGTAAGTCGATCGG	ATAGAGAGGAGTAAGTCGATCGG	....................	0	100	1	3	16095533	16095555	-	exon:RPP1
ATAGAGAGGAGTAAGTCGATCGG	ATAGAGAGGAGTAAGTCGATCGG	....................	0	100	1	3	16196766	16196788	+	exon:AT3G44630
GAGCTCAAAGAAGCTATCAAAGG	AAGCTCGAAAAAGTTATCAACGG	*.....*..*...*......	4	0.140888	0.434824	5	12770444	12770466	-	exon:AT5G33624
GAGCTCAAAGAAGCTATCAAAGG	AAGCTCGAAAAAGTTATCAACGG	*.....*..*...*......	4	0.140888	0.434824	2	5372071	5372093	-	exon:AT2G13060
GAGCTCAAAGAAGCTATCAAAGG	GAGCTCAAGAAAGCTACTAATGG	........**......**..	4	0.0607538	0.282353	3	20601040	20601062	-	exon:LECRKS4
GAGCTCAAAGAAGCTATCAAAGG	AAGTTCAACCAAGCTATCAATGG	*..*....**..........	4	0.805112	0.164571	4	5078714	5078736	+	intergenic:AT4G08115-AT4G08100
GAGCTCAAAGAAGCTATCAAAGG	AAGTTCAACCAAGCTATCAATGG	*..*....**..........	4	0.805112	0.164571	1	16197975	16197997	+	exon:AT1G43060
GAGCTCAAAGAAGCTATCAAAGG	AAGTTCAACCAAGCTATCAATGG	*..*....**..........	4	0.805112	0.164571	4	5083486	5083508	+	exon:AT4G08100
GAGCTCAAAGAAGCTATCAAAGG	AAGTTCAACCAAGCTATCAATGG	*..*....**..........	4	0.805112	0.164571	1	16191166	16191188	+	exon:AT1G43060
GAGCTCAAAGAAGCTATCAAAGG	AAGTTCAACCAAGCTATCAATGG	*..*....**..........	4	0.805112	0.164571	3	12550249	12550271	-	exon:AT3G30833
GAGCTCAAAGAAGCTATCAAAGG	AAGTTCAACCAAGCTATCAATGG	*..*....**..........	4	0.805112	0.164571	5	20034756	20034778	-	exon:AT5G49420
GAGCTCAAAGAAGCTATCAAAGG	GAAATCAAAGAAGCTATAACAGG	..**.............*.*	4	0.127597	0.0772911	5	5381920	5381942	+	intron:AT5G16480
GAGCTCAAAGAAGCTATCAAAGG	GAGCTCGAAGACGTTATAAATGG	......*....*.*...*..	4	0.0140405	0.0733508	5	20103790	20103812	+	exon:AT5G49530
GAGCTCAAAGAAGCTATCAAAGG	GAGCTTCAGGAAGCTGTCAATGG	.....**.*......*....	4	0.06213	0.0520833	1	25499241	25499263	+	exon:ATTPS6
GAGCTCAAAGAAGCTATCAAAGG	GAGGTCCAAGCAGCTATAAACGG	...*..*...*......*..	4	0.11168	0.0471154	5	21749655	21749677	-	exon:AT5G53540
GAGCTCAAAGAAGCTATCAAAGG	GATTACAAAAAAGCTATCAATGA	..***....*..........	4	0.247902	0.012963	1	24690452	24690474	+	exon:AT1G66245
GAGCTCAAAGAAGCTATCAAAGG	GAGCTTAAAGACGCGACCAACGG	.....*.....*..*.*...	4	0.0439412	0.0086245	3	3001610	3001632	-	exon:CCR1
GAGCTCAAAGAAGCTATCAAAGG	GAGCTTATAGATGCGATCAAAGG	.....*.*...*..*.....	4	0.114133	0.00663265	5	5823188	5823210	+	exon:AT5G17680
GAGCTCAAAGAAGCTATCAAAGG	GAGCTTAGAGAAGATTTCAATGG	.....*.*.....*.*....	4	0.0221833	0	4	12676030	12676052	-	intron:AT4G24550
GAGCTCAAAGAAGCTATCAAAGG	GAGATTAAAGAAGCTCTCGAAGG	...*.*.........*..*.	4	0.0518999	0	4	15264205	15264227	+	exon:AT4G31480
GAGCTCAAAGAAGCTATCAAAGG	GAGATTAAAGAAGCTCTCGAAGG	...*.*.........*..*.	4	0.0518999	0	4	15269520	15269542	+	exon:AT4G31490
GAGCTCAAAGAAGCTATCAAAGG	GAGCTCTAAGAAGCTTTTTACGG	......*........*.**.	4	0.0109024	0	4	13426050	13426072	-	exon:D6PKL1
GAGCTCAAAGAAGCTATCAAAGG	AAGCTCAAAAAAGTTATCAACGG	*........*...*......	3	0.408036	0.616	2	5103530	5103552	+	exon:AT2G12510
GAGCTCAAAGAAGCTATCAAAGG	GAGCTCGACGAAGCTATCAGAGG	......*.*..........*	3	0.517429	0.308453	5	15320810	15320832	+	exon:AT5G38340
GAGCTCAAAGAAGCTATCAAAGG	GAGCTCGTAGAAGCTATCAGAGG	......**...........*	3	0.846856	0.23134	3	9268484	9268506	-	exon:AT3G25510
GAGCTCAAAGAAGCTATCAAAGG	GAGCTCATAGAAGCTATTAGAGG	.......*.........*.*	3	0.243022	0.210684	5	15326262	15326284	+	exon:AT5G38344
GAGCTCAAAGAAGCTATCAAAGG	GAACTCATAGAAGCAATCAAAGG	..*....*......*.....	3	0.785714	0.18609	2	5925525	5925547	+	exon:AT2G14080
GAGCTCAAAGAAGCTATCAAAGG	AAACTTAAAGAAGCTATCAACAG	*.*..*..............	3	0.289504	0.1625	3	2401638	2401660	-	intron:AT3G07530
GAGCTCAAAGAAGCTATCAAAGG	GAGCTCAAAAAAGCGATCCATGG	.........*....*...*.	3	0.207773	0.00965517	3	987229	987251	+	exon:AT3G03855
GAGCTCAAAGAAGCTATCAAAGG	GAGCTCTACGAAGCTCTCAAAGG	......*.*......*....	3	0.191811	0	5	3057094	3057116	-	exon:PAP7
GAGCTCAAAGAAGCTATCAAAGG	GAGCTCACAGAAGCTATCAGAGG	.......*...........*	2	4.21436	0.327731	3	1107653	1107675	-	exon:AT3G04210
GAGCTCAAAGAAGCTATCAAAGG	GAGCTCAAAGAAGCTATCAAAGG	....................	0	100	1	3	16217769	16217791	+	exon:AT3G44670
GAGCTCAAAGAAGCTATCAAAGG	GAGCTCAAAGAAGCTATCAAAGG	....................	0	100	1	3	16196793	16196815	+	exon:AT3G44630
GAGCTCAAAGAAGCTATCAAAGG	GAGCTCAAAGAAGCTATCAAAGG	....................	0	100	1	3	16095506	16095528	-	exon:RPP1
ACTGACATAAAGAAACAGACTGG	TCTGATATAAGAAAACAGACCGG	*....*....**........	4	0.236357	0.563333	4	6811451	6811473	+	exon:AT4G11170
ACTGACATAAAGAAACAGACTGG	AATGAAGTAAAGAAGCAGACCGG	.*...**.......*.....	4	0.166463	0.309855	1	21345993	21346015	+	exon:AT1G57630
ACTGACATAAAGAAACAGACTGG	ACAGATGTAAAGAAGCAGACAGG	..*..**.......*.....	4	0.164132	0.304322	5	15320969	15320991	+	exon:AT5G38340
ACTGACATAAAGAAACAGACTGG	ACTGATGTAAAGAAGCAAACCGG	.....**.......*..*..	4	0.0326267	0.294958	2	5925684	5925706	+	exon:AT2G14080
ACTGACATAAAGAAACAGACTGG	ACTGATGTAAGGAAGCAGACCGG	.....**...*...*.....	4	0.0879345	0.276933	3	1107494	1107516	-	exon:AT3G04210
ACTGACATAAAGAAACAGACTGG	ACTGATGTAGAGAAGCAGACCGG	.....**..*....*.....	4	0.145924	0.236695	3	987388	987410	+	exon:AT3G03855
ACTGACATAAAGAAACAGACTGG	ACTGACCAAAAGAAAAAGAAAGG	......**.......*...*	4	0.0736363	0.175	3	15481963	15481985	+	exon:AT3G43571
ACTGACATAAAGAAACAGACTGG	AATGACAAAAAGAAAGAAACGGG	.*.....*.......*.*..	4	0.0533773	0.0619688	2	5884261	5884283	-	intergenic:AT2G13990-AT2G14000
ACTGACATAAAGAAACAGACTGG	AGCTAGATAAAGAAACAGACAGG	.***.*..............	4	0.778439	0.0542067	4	13057272	13057294	-	exon:AT4G25580
ACTGACATAAAGAAACAGACTGG	ACTGAGATATAGACACTGACAGG	.....*...*...*..*...	4	0.0457317	0.012605	4	9619430	9619452	+	exon:AT4G17140
ACTGACATAAAGAAACAGACTGG	ACAGACGTAAAGAAGCAGACAGG	..*...*.......*.....	3	0.536643	0.327731	5	15326421	15326443	+	exon:AT5G38344
ACTGACATAAAGAAACAGACTGG	ACTAACCAAAAGAAACAGACAGA	...*..**............	3	0.331469	0.021875	2	13844495	13844517	-	intergenic:ATCSLB02-AT2G32630
ACTGACATAAAGAAACAGACTGG	ACTGAGATAGAGAAACAGAGAGG	.....*...*.........*	3	0.732129	0.0163399	5	1557636	1557658	-	exon:AT5G05250
ACTGACATAAAGAAACAGACTGG	TCTCACATAATGAAACAGACTGA	*..*......*.........	3	0.312444	0.0113122	3	8520371	8520393	-	intron:PAKRP1L
ACTGACATAAAGAAACAGACTGG	ACTCATATAAAGAAACAGACCGG	...*.*..............	2	3.30316	0.491597	3	9268325	9268347	-	exon:AT3G25510
ACTGACATAAAGAAACAGACTGG	ACTGACATAAAGAAACAGACCGG	....................	0	100	1	3	16196952	16196974	+	exon:AT3G44630
ACTGACATAAAGAAACAGACTGG	ACTGACATAAAGAAACAGACCGG	....................	0	100	1	3	16095347	16095369	-	exon:RPP1
ACTGACATAAAGAAACAGACTGG	ACTGACATAAAGAAACAGACCGG	....................	0	100	1	3	16217928	16217950	+	exon:AT3G44670
GTTGATACTAAGATGAAGAGAGG	ATTGATAAAAAGATGAAGAAAGG	*......**..........*	4	0.42614	0.509263	4	9681963	9681985	-	intron:NS1
GTTGATACTAAGATGAAGAGAGG	GTTGATAATGAGATAAAGAATGG	.......*.*....*....*	4	0.154717	0.318627	5	15860310	15860332	-	intergenic:ATNAC2-AtRABG1
GTTGATACTAAGATGAAGAGAGG	GTTGATACCACAAAGAAGAGCGG	........*.**.*......	4	0.0324398	0.213333	3	2814986	2815008	+	intron:AT3G09170
GTTGATACTAAGATGAAGAGAGG	GTTGATACCACAAAGAAGAGCGG	........*.**.*......	4	0.0324398	0.213333	1	12678345	12678367	-	intron:AT1G34610
GTTGATACTAAGATGAAGAGAGG	TTGGATACGAAGAAGAAGAGAGG	*.*.....*....*......	4	0.134931	0.19161	5	6779907	6779929	-	exon:ATNUDT19
GTTGATACTAAGATGAAGAGAGG	ATCGATAGTAAGAAGAAGAGTGG	*.*....*.....*......	4	0.220836	0.153499	5	26560113	26560135	+	intron:AT5G66550
GTTGATACTAAGATGAAGAGAGG	GTTGTTAATAGGATAAAGAGGGG	....*..*..*...*.....	4	0.212806	0.144599	2	8691480	8691502	+	intron:LCV1
GTTGATACTAAGATGAAGAGAGG	GTTGATAGTAAGAAAAAGGGTGG	.......*.....**...*.	4	0.0179965	0.140456	1	9608047	9608069	-	intergenic:AT1G27610-AT1G27620
GTTGATACTAAGATGAAGAGAGG	GTTTGGACTAAGATGAATAGTGG	...***...........*..	4	0.178245	0.0997403	5	21187856	21187878	-	intergenic:AT5G52140-AT5G52145
GTTGATACTAAGATGAAGAGAGG	ATTGATAATGAGATCAAGAGAGG	*......*.*....*.....	4	0.371023	0.0886364	1	24495076	24495098	+	exon:AT1G65850
GTTGATACTAAGATGAAGAGAGG	GTTGATACATAGGTGATGAGGGG	........**..*...*...	4	0.114442	0.0712459	2	18842125	18842147	-	intergenic:PEX11D-AT2G45750
GTTGATACTAAGATGAAGAGAGG	GTGGATTCTATGATGAAGAAAGG	..*...*...*........*	4	0.246774	0.063101	1	23864423	23864445	+	exon:AT1G64300
GTTGATACTAAGATGAAGAGAGG	GTGGATTCTATGATGAAGAAAGG	..*...*...*........*	4	0.246774	0.063101	5	16686243	16686265	-	exon:AT5G41730
GTTGATACTAAGATGAAGAGAGG	GTTGATAACAATATCAAGAGAGG	.......**..*..*.....	4	0.109965	0.0629371	3	1111884	1111906	-	exon:AT3G04220
GTTGATACTAAGATGAAGAGAGG	GTTGATAATGAGATTAAAAGAGG	.......*.*....*..*..	4	0.0692159	0.0357143	5	3591659	3591681	-	exon:AT5G11250
GTTGATACTAAGATGAAGAGAGG	GAGGATAGTGAGATGAAGAGAGA	.**....*.*..........	4	0.247902	0.010493	1	11357341	11357363	+	intergenic:AT1G31720-AT1G31730
GTTGATACTAAGATGAAGAGAGG	GTTGAAACTTAGAGGGAGAGGGG	.....*...*...*.*....	4	0.0204308	0	1	11756693	11756715	-	intergenic:AT1G32505-ANAC011
GTTGATACTAAGATGAAGAGAGG	GCTGAAACGAAGATGAAGAGAGG	.*...*..*...........	3	0.94022	0.459864	2	1277008	1277030	-	exon:RGF3
GTTGATACTAAGATGAAGAGAGG	ATTGATAATGAGATGAAGAGAGG	*......*.*..........	3	2.46118	0.325	5	17933953	17933975	-	exon:TAO1
GTTGATACTAAGATGAAGAGAGG	GTTGATACTTATGTGAAGAGTGG	.........*.**.......	3	0.406823	0.221326	1	10081039	10081061	-	exon:PCMP-E34
GTTGATACTAAGATGAAGAGAGG	GTTGTTATGAAGATGAAGAGAGA	....*..**...........	3	0.296526	0.0136785	5	16504779	16504801	+	exon:AT5G41260
CGTGTTCCTGAGCTTCCGCGGGG	AGTCTTTCCGAGCTTCCGCGGGG	*..*..*.*...........	4	0.569608	0.397059	5	6088719	6088741	-	exon:AT5G18370		sgRNA actually contained only 19 nucleotide protospacer
CGTGTTCCTGAGCTTCCGCGGGG	TGTGTTCCCTAGCTTCTGCGGGG	*.......**......*...	4	0.343031	0.35	5	5951547	5951569	-	exon:AT5G17970		sgRNA actually contained only 19 nucleotide protospacer
CGTGTTCCTGAGCTTCCGCGGGG	TGTCTTCCTAAGCTTCCGTGGGG	*..*.....*........*.	4	0.485228	0.228054	5	19777176	19777198	-	exon:AT5G48770		sgRNA actually contained only 19 nucleotide protospacer
CGTGTTCCTGAGCTTCCGCGGGG	TGTTTTCTTGAGCTTCCGTGGGG	*..*...*..........*.	4	0.526849	0.146853	5	17934044	17934066	-	exon:TAO1		sgRNA actually contained only 19 nucleotide protospacer
CGTGTTCCTGAGCTTCCGCGGGG	TGTTTTCTTGAGCTTCCGAGGGG	*..*...*..........*.	4	0.526849	0.136364	5	18859592	18859614	+	intergenic:AT5G46500-AT5G46510		sgRNA actually contained only 19 nucleotide protospacer
CGTGTTCCTGAGCTTCCGCGGGG	CGTCTTCCCCAGCTTCCGAGGGG	...*....**........*.	4	0.280662	0.083775	5	19923346	19923368	-	exon:AT5G49140		sgRNA actually contained only 19 nucleotide protospacer
CGTGTTCCTGAGCTTCCGCGGGG	CGTCTTCCCGAGCTTCCACGGGG	...*....*........*..	3	0.377341	0.338322	3	16217639	16217661	+	exon:AT3G44670		sgRNA actually contained only 19 nucleotide protospacer
CGTGTTCCTGAGCTTCCGCGGGG	CGTGTTCCCGAGCTTCAGCGGAG	........*.......*...	2	0.354719	0.111681	5	7541401	7541423	+	exon:AT5G22690		sgRNA actually contained only 19 nucleotide protospacer
AAGTACGGATTCCCTTACGCCGG	CAGTACGGAGTCCCATCCGCTGG	*........*....*.*...	4	0.150462	0.0437859	2	1358290	1358312	-	exon:DTXL3
GGTGGCTGAGAAAGGTTCTGCGG	TGTGACTAAGAAAGGTTCTTCGG	*...*..*...........*	4	0.697447	0.606667	3	16049470	16049492	+	exon:AT3G44400
GGTGGCTGAGAAAGGTTCTGCGG	TGTGACTAAGAAAGGTTCTTCGG	*...*..*...........*	4	0.697447	0.606667	3	16095606	16095628	+	exon:RPP1
GGTGGCTGAGAAAGGTTCTGCGG	TGTGACTAAGAAAGGTTCTTCGG	*...*..*...........*	4	0.697447	0.606667	3	16196693	16196715	-	exon:AT3G44630
GGTGGCTGAGAAAGGTTCTGCGG	GGTGGCTCAGAGAGATTCTATGG	.......*...*..*....*	4	0.0826499	0.392157	2	9094631	9094653	-	exon:BZIP30
GGTGGCTGAGAAAGGTTCTGCGG	GGAGGATGGGAAGGGTTCTGTGG	..*..*..*...*.......	4	0.201809	0.288376	2	15701271	15701293	+	exon:AT2G37420
GGTGGCTGAGAAAGGTTCTGCGG	GGAGGCTGAAAAGGGTTATGAGG	..*......*..*....*..	4	0.109063	0.234114	2	7217560	7217582	-	exon:PRORP2
GGTGGCTGAGAAAGGTTCTGCGG	GGCGGAAGAGAATGGTTCTGTGG	..*..**.....*.......	4	0.22559	0.104464	4	6622745	6622767	-	exon:EMB1706
GGTGGCTGAGAAAGGTTCTGCGG	AGTGGCTGAGGAATGTTTTGCGG	*.........*..*...*..	4	0.025663	0.100286	5	18835689	18835711	-	exon:AT5G46450
GGTGGCTGAGAAAGGTTCTGCGG	GGTGGCTGAGAAAGATGCGTTGG	..............*.*.**	4	0.0176862	0.0193772	3	18037359	18037381	-	exon:ATCXE12
GGTGGCTGAGAAAGGTTCTGCGG	GATGGCTGACAAAGGTTCTACGG	.*.......*.........*	3	1.37422	0.317308	5	19777579	19777601	-	exon:AT5G48780
GGTGGCTGAGAAAGGTTCTGCGG	GATGGCTGAGAAATGTTTTGCGG	.*...........*...*..	3	0.0978617	0.145055	5	16034656	16034678	-	exon:AT5G40060
GGTGGCTGAGAAAGGTTCTGCGG	GGTGACTGAGAAAGGTTCTACGG	....*..............*	2	5.65929	0.8125	2	3782649	3782671	-	exon:AT2G09992
GGTGGCTGAGAAAGGTTCTGCGG	GGTGGCGGAGAAAGATTCTGAAG	......*.......*.....	2	0.276019	0.143535	1	25880479	25880501	-	exon:RAV2
GGACCTATGCATCTTCAAGCTGG	AGAACTACGCCTCTTCAAGCTGG	*..*...*..*.........	4	0.794051	0.303158	5	18860659	18860681	+	exon:AT5G46510
GGACCTATGCATCTTCAAGCTGG	AGAACTACGCTTCTTCAAGCTGG	*..*...*..*.........	4	0.794051	0.233198	3	1111793	1111815	-	exon:AT3G04220
GGACCTATGCATCTTCAAGCTGG	TGACCTATCCATCTTCATTCGGG	*.......*........**.	4	0.0630933	0.179487	1	13455411	13455433	-	exon:ERF055
GGACCTATGCATCTTCAAGCTGG	GCTTCTCTGCATCTTCAAGCCGG	.***..*.............	4	0.8788	0.171041	4	11131055	11131077	+	exon:AT4G20760/PCMP-E35
GGACCTATGCATCTTCAAGCTGG	AGAAATATGCTTCTTCAAGCTGG	*..**.....*.........	4	0.794051	0.133256	1	23651178	23651200	+	exon:AT1G63750
GGACCTATGCATCTTCAAGCTGG	GGAACTATGCTTCTTCAAAATGG	...*......*.......**	4	0.115428	0.092539	5	3591568	3591590	-	exon:AT5G11250
GGACCTATGCATCTTCAAGCTGG	AGAACTATGCTTCTTCGAGCTGG	*..*......*.....*...	4	0.338319	0.0411527	4	8283144	8283166	-	exon:AT4G14370
GGACCTATGCATCTTCAAGCTGG	GGAACTATGCTTCTTCAAAGTGG	...*......*.......**	4	0.115428	0.0108869	1	26152928	26152950	-	exon:AT1G69550
GGACCTATGCATCTTCAAGCTGG	AGAAATATGCATCGTCAAGCTGG	*..**........*......	4	0.223972	0	1	23705757	23705779	-	exon:AT1G63860
GGACCTATGCATCTTCAAGCTGG	GGAACTACGCAGCTTCAAGCTGG	...*...*...*........	3	1.31477	0.421053	5	5823240	5823262	+	exon:AT5G17680
GGACCTATGCATCTTCAAGCTGG	AAACCTATGCCTCTTCAAGCTGG	**........*.........	3	1.56222	0.304615	5	18842927	18842949	+	exon:RPS6
GGACCTATGCATCTTCAAGCTGG	AGAACTATGCTTCTTCAAGCTGG	*..*......*.........	3	1.56222	0.233198	4	6811344	6811366	+	exon:AT4G11170
GGACCTATGCATCTTCAAGCTGG	AGAACTATGCTTCTTCAAGCTGG	*..*......*.........	3	1.56222	0.233198	5	19923164	19923186	-	exon:AT5G49140
GGACCTATGCATCTTCAAGCTGG	GTCCATATGCATCTTCAAGCCAG	.**.*...............	3	0.457485	0.040404	5	9607985	9608007	-	exon:EMB976
AGTCTTTCCGAGCTTCCGCGGGG	TGTCTTCCCTAGCTTCCACGGGG	*.....*..*.......*..	4	0.195213	0.386719	5	15326132	15326154	+	exon:AT5G38344
AGTCTTTCCGAGCTTCCGCGGGG	TGTATTTCCAAGCTTCCGTGGGG	*..*.....*........*.	4	0.485228	0.362753	1	26153110	26153132	-	exon:AT1G69550
AGTCTTTCCGAGCTTCCGCGGGG	CGTGTTCCTGAGCTTCCGCGGGG	*..*..*.*...........	4	0.569608	0.257812	5	6078485	6078507	-	exon:AT5G18350
AGTCTTTCCGAGCTTCCGCGGGG	TGTCTTTACCAGCTTCCGCAGGG	*......*.*.........*	4	0.642349	0.24375	5	3592736	3592758	-	intergenic:AT5G11250-HY5
AGTCTTTCCGAGCTTCCGCGGGG	TGTCTTCCCGAGCTTCCATGGGG	*.....*..........**.	4	0.0705282	0.219675	3	16049500	16049522	-	exon:AT3G44400
AGTCTTTCCGAGCTTCCGCGGGG	TGTCTTCCCCAGCTTCCACGGGG	*.....*..*.......*..	4	0.195213	0.190385	2	5925395	5925417	+	exon:AT2G14080
AGTCTTTCCGAGCTTCCGCGGGG	TGTTTTTCCGAGCTTTCACGGGG	*..*...........*.*..	4	0.0533773	0.170414	1	21345707	21345729	+	exon:AT1G57630
AGTCTTTCCGAGCTTCCGCGGGG	CGTCTTCCCCAGCTTCCGAGGGG	*.....*..*........*.	4	0.33141	0.10102	5	19923346	19923368	-	exon:AT5G49140
AGTCTTTCCGAGCTTCCGCGGGG	AGTCTTTCCAAGTTTCCACGGGG	.........*..*....*..	3	0.186686	0.452308	3	1107783	1107805	-	exon:AT3G04210
AGTCTTTCCGAGCTTCCGCGGGG	CGTCTTCCCGAGCTTCCACGGGG	*.....*..........*..	3	0.448588	0.407967	3	16217639	16217661	+	exon:AT3G44670
AGTCTTTCCGAGCTTCCGCGGGG	AGTCTTCCCGAGCTTCCATGGGG	......*..........**.	3	0.125383	0.219675	3	9268614	9268636	-	exon:AT3G25510
AGTCTTTCCGAGCTTCCGCGGGG	TGTCTTTCCAAGCTTCCGCGGGG	*........*..........	2	7.41483	0.933333	3	1111975	1111997	-	exon:AT3G04220
AGTCTTTCCGAGCTTCCGCGGGG	AGTCTTTCCAAGCTTCCGTGGGG	.........*........*.	2	2.33567	0.430769	1	24494985	24495007	+	exon:AT1G65850
AGTCTTTCCGAGCTTCCGCGGGG	AGTCTTTCCCAGCTTCAGCGGGG	.........*......*...	2	2.51385	0.186667	5	3591750	3591772	-	exon:AT5G11250
AGTCTTTCCGAGCTTCCGCGGGG	AGTCTTTCCGAGCTTCCGCGGAG	....................	0	20	0.259259	3	9263410	9263432	-	intron:AT3G25510
GGCTCCGATTCGGAAAGCAATGG	AGATCTAATTCGGAAAGCAAAGG	*.*..**.............	4	0.556119	0.724286	3	4511522	4511544	+	exon:BGAL1
GGCTCCGATTCGGAAAGCAATGG	AGCTCCGATGCGGAGAGCCACGG	*........*....*...*.	4	0.130041	0.0605172	3	18253022	18253044	-	exon:PME34
GGCTCCGATTCGGAAAGCAATGG	TGCTCAGATTCTGAAAGGAAGGG	*....*.....*.....*..	4	0.0923738	0.047619	4	13035888	13035910	-	exon:SLK1
GGCTCCGATTCGGAAAGCAATGG	GGCTCGGATTGTGAAACCAATGG	.....*....**....*...	4	0.0909976	0.0113122	4	5981254	5981276	+	intergenic:AT4G09430-AT4G09440
AAGTGCATTGGTTAGGCATGGGG	ATATGCATGAGTTAGGCATGGGG	.**.....**..........	4	0.757342	0.315152	5	25767610	25767632	+	exon:AtFAAH
AAGTGCATTGGTTAGGCATGGGG	AGATGCATAGGTTAGGAATGTGG	.**.....*.......*...	4	0.367241	0.26	3	15161645	15161667	+	exon:AT3G43158
AAGTGCATTGGTTAGGCATGGGG	AGGTGCAGTGGTTTGGCTTGCGG	.*.....*.....*...*..	4	0.0462397	0.156444	2	7484655	7484677	+	exon:DSK2
AAGTGCATTGGTTAGGCATGGGG	AAGTGCATTGGTTAAGGAACCGG	..............*.*.**	4	0.0176862	0.00677918	2	2154849	2154871	+	intergenic:AT2G05730-AT2G05740
ATGAAGGAATGCATGGACAAGGG	TTGAAGGAATACGTGGAAAACGG	*.........*.*....*..	4	0.0666549	0.351171	5	25347337	25347359	+	exon:AT5G63195/AT5G63190
ATGAAGGAATGCATGGACAAGGG	GTGAAGTAATGGATAGACAAAGG	*.....*....*..*.....	4	0.135371	0.239029	5	6967639	6967661	+	exon:TBL5/AT5G20600
ATGAAGGAATGCATGGACAAGGG	ATGACTCAAGGCATGGACAAGGG	....***..*..........	4	0.496624	0.114583	5	24654410	24654432	+	intron:AT5G61310
ATGAAGGAATGCATGGACAAGGG	AAGAAGGAATGGATCAACAATGG	.*.........*..**....	4	0.0340906	0.102564	2	2601501	2601523	-	intergenic:AT2G06541-AT2G06550
ATGAAGGAATGCATGGACAAGGG	ATCAAGGACTGAATGGACATCGG	..*.....*..*.......*	4	0.1957	0.0941915	3	14617090	14617112	+	exon:AT3G42472
ATGAAGGAATGCATGGACAAGGG	GTGAAGTCATGCCTGGACAATGG	*.....**....*.......	4	0.397318	0.0515575	1	17915087	17915109	+	exon:GLN1-5
ATGAAGGAATGCATGGACAAGGG	ATTTACGAATGCATTGACAAAGG	..**.*........*.....	4	0.240311	0.0309917	2	8862071	8862093	-	exon:RPN1A
ATGAAGGAATGCATGGACAAGGG	CTGATGTAATGCATGGAGAAGGG	*...*.*..........*..	4	0.211958	0.0237477	4	11578925	11578947	+	exon:AT4G21820
ATGAAGGAATGCATGGACAAGGG	ATCAAGGAATGCTTTGACGAGGG	..*.........*.*...*.	4	0.0510042	0.00618132	4	9857934	9857956	+	exon:HDG4
ATGAAGGAATGCATGGACAAGGG	AAGAAGGAAGACATGTACAATGG	.*.......**....*....	4	0.132156	0	3	16604666	16604688	-	intergenic:AT3G45270-AT3G45275
ATGAAGGAATGCATGGACAAGGG	AAGAAGGAACGCATGCACCAGGG	.*.......*.....*..*.	4	0.079008	0	3	8432569	8432591	-	exon:AT3G23510
ATGAAGGAATGCATGGACAAGGG	ATGAAGGAATGCATCTTAAAGGG	..............****..	4	0.00453913	0	2	759282	759304	-	exon:PLP
